# Context-dependent functional compensation between Ythdf m6A readers

**DOI:** 10.1101/2020.06.03.131441

**Authors:** Lior Lasman, Vladislav Krupalnik, Shay Geula, Mirie Zerbib, Sergey Viukov, Nofar Mor, Alejandro Aguilera Castrejon, Orel Mizrahi, Sathe Shashank, Aharon Nachshon, Dan Schneir, Stefan Aigner, Archana Shankar, Jasmine Mueller, Noam Stern-Ginossar, Gene W Yeo, Noa Novershtern, Jacob H Hanna

## Abstract

The N6-methyladenosine (m^6^A) modification is the most prevalent post-transcriptional mRNA modification, regulating mRNA decay, translation and splicing. It plays a major role during normal development, differentiation, and disease progression. The modification is dynamically regulated by a set of writer, eraser and reader proteins. The YTH-domain family of proteins: Ythdf1, Ythdf2, and Ythdf3, are three homologous m^6^A binding proteins, which have different cellular functions. However, their sequence similarity and their tendency to bind the same targets suggest that they may have overlapping roles. We systematically knocked out (KO) the Mettl3 writer for each of the Ythdf readers and for the three readers together (triple-KO). We then estimated the effect *in-vivo*, in mouse gametogenesis and viability, and *in-vitro*, in mouse embryonic stem cells (mESCs). We show that in gametogenesis, Mettl3-KO severity is increased as the deletion occurs earlier in the process, and Ythdf2 has a dominant role that cannot be compensated by Ythdf1 or Ythdf3, possibly due to differences in readers’ expression, both in quantity and in spatial location. By knocking out the three readers together and systematically testing offspring genotypes, we have revealed a redundancy in the readers’ role during early development, a redundancy which is dosage-dependent. Additionally, we show that in mESCs there is compensation between the three readers, since the inability to differentiate and the significant effect on mRNA decay occur only in the triple-KO cells and not in the single KOs. Thus, we suggest a novel model for the Ythdf readers function. There is a dosage-dependent redundancy when all three readers are co-expressed in the same location in the cells.
