## Supplementary Table 1 for "Context-dependent functional compensation between Ythdf m6A readers"

### Sheet: Mettl3-KO oocytes up
Gene	log2(KO/WT)	padj
Corin	5.95538	1.28992e-10
Sohlh1	7.50511	7.12775e-09
Ly6a	4.81861	7.54077e-08
Shisa2	5.59446	8.98744e-06
Hspa1a	7.41888	1.67202e-05
Klhl22	3.1113	2.78148e-05
D1Pas1	5.61166	4.63717e-05
Ptgds	5.54179	4.63717e-05
Slc17a5	3.19701	7.16355e-05
Mfsd5	2.91877	0.00014486
Skor1	5.06033	0.000203976
Zfp623	3.78842	0.000448759
Rhebl1	3.19007	0.000522512
Tfec	3.73687	0.000522512
Clp1	3.49918	0.0012959
Cdc42ep4	3.8338	0.00136475
Prrg3	5.86437	0.00136475
Cbx8	4.41865	0.00181532
Ttc30b	2.7483	0.00188382
Grxcr2	5.34111	0.00189037
Plac1	3.15631	0.00196173
Hormad1	3.9989	0.00221439
Tcf24	4.16185	0.00221439
Syce1	4.20139	0.00269193
4930550L24Rik	3.15628	0.00309966
Gm2115	4.93978	0.00309966
Zscan18	2.70604	0.00327921
Ddx20	2.26775	0.00343132
Sohlh2	3.83472	0.00349553
Snip1	2.43423	0.0035098
Glra4	4.041	0.00357119
Ntf3	4.00037	0.00371338
Tnfsf10	2.92454	0.00371338
Kl	3.79681	0.0038265
Kti12	2.53187	0.00413124
Arhgap24	5.44426	0.00443063
Pomgnt2	3.32092	0.00491576
Ascl1	5.45392	0.00509231
Bag5	2.60985	0.00548971
Grpel2	1.89163	0.00548971
Rad52	2.14676	0.00557481
Tmsb10	1.84639	0.00557481
Ano5	4.43061	0.0064075
Lrp12	3.40437	0.00770204
Neu1	2.88218	0.00822268
Tktl2	1.82598	0.00822268
Zfp7	2.23978	0.00822268
Sertad1	3.62389	0.00863964
Nif3l1	2.16502	0.00883771
Nhsl2	7.58039	0.00943341
Gm14305	3.36018	0.0094855
Dedd2	4.00637	0.00980429
Mrpl16	2.01065	0.00980429
Gm14295	2.5458	0.00991317
Klhl25	2.23203	0.0104796
Zfp707	5.03173	0.0104796
Trap1a	6.33824	0.0108505
Wdr81	3.06451	0.0117667
Commd7	2.4183	0.0120205
Mgl2	5.08495	0.0124782
Bambi	2.78346	0.0127733
Hspb1	2.78498	0.0129643
Chac1	3.31734	0.0133712
Cbr3	4.56017	0.0149219
Gm4349	3.41636	0.0151698
Glmp	2.85542	0.0152588
Nipal2	2.6709	0.0157967
Cbll1	1.92686	0.0160598
Trip4	1.9756	0.0164024
Irf2bpl	3.9497	0.0183799
Nhlrc1	4.14214	0.0184722
Plin2	2.61768	0.0184722
Fam134b	4.09026	0.0189101
H1f0	1.66275	0.0197489
Ovol1	2.51685	0.0197489
B3gnt7	3.46256	0.0199806
Zfp772	3.32861	0.0199806
Sall2	2.257	0.0214417
Bambi-ps1	3.16105	0.0261589
Ift27	2.80086	0.0296618
Aes	2.05454	0.0296638
Rpl10l	3.64157	0.0305916
Nat8l	4.36104	0.0306412
Fzd5	3.33348	0.0319614
Rorc	4.4532	0.0333207
Cdkn2b	4.39845	0.035925
Fam110b	2.94619	0.0382543
Prss33	5.25612	0.0406646
Mt1	5.02634	0.0407835
Card9	4.56742	0.0410935
Zfp868	2.42116	0.0412147
Ap3b2	2.59777	0.0447841
Wnt9a	5.25904	0.0479246
Etohi1	3.28469	0.0496592
Tyw3	2.32795	0.0498166

### Sheet: Mettl3-KO oocytes down
Gene	log2(KO/WT)	padj
Obox7	-3.11344	7.08886e-07
Mdm4	-3.11005	9.20062e-06
Slc6a15	-3.54585	9.20062e-06
Cd200	-4.34896	1.44009e-05
Fgfr2	-3.06373	1.67202e-05
A630095E13Rik	-3.104	2.83798e-05
Tmem171	-4.15753	3.37034e-05
BC052688	-4.76616	3.8799e-05
Zfp735	-3.45029	4.78913e-05
Ece1	-4.00267	6.75133e-05
Gm17751	-4.00626	7.16355e-05
Oosp3	-3.06047	7.16355e-05
Eps8	-2.6331	0.000177366
Cyp19a1	-3.64231	0.000183791
Gnat2	-5.58598	0.000336177
Cmtm8	-4.3512	0.000377609
Fam19a2	-3.59551	0.000377609
Gpr1	-2.70791	0.000421362
Gipc2	-2.67784	0.000494555
Etl4	-3.00973	0.000498266
Lyn	-3.7269	0.000498266
Ehf	-2.23073	0.000869063
Lrrtm3	-4.85962	0.000869063
Cyfip2	-2.83015	0.00105219
2500002B13Rik	-2.69102	0.00136475
Ctnnal1	-2.68462	0.00150346
Gm7073	-6.90956	0.00196173
Slamf1	-6.63172	0.00260925
Slc15a5	-3.62638	0.00260925
Timd4	-4.14114	0.00261185
Magea10	-3.15707	0.00264679
Ddx60	-4.95999	0.00293374
Tnip3	-4.12442	0.00311548
Gm3143	-2.77603	0.00343132
Gm815	-3.42348	0.00349553
B4galt4	-2.34242	0.00443063
1700019D03Rik	-4.35278	0.00487408
Nmu	-2.78693	0.00487408
4930429D17Rik	-3.60426	0.00491576
Tac2	-5.17892	0.00491576
Mettl7a2	-4.29426	0.00557481
Krt12	-2.9978	0.0057645
Rgn	-3.21958	0.00600392
Gm5868	-2.87116	0.00640333
Slc2a12	-4.33403	0.00749561
Gsdmc3	-3.41847	0.00782397
7420700N18Rik	-2.93876	0.00822268
Fnbp4	-1.85228	0.00822268
Cntn6	-3.86276	0.0082947
Dnm3	-2.32214	0.00863706
Car10	-3.12375	0.00871726
Il17b	-6.12611	0.00873609
Lrrtm2	-3.80739	0.00873609
Gm15941	-4.71327	0.00889504
Cyp2c53-ps	-3.62505	0.0094855
6430710C18Rik	-3.19916	0.00973436
Taf9b	-3.33065	0.00980429
Tuba3b	-4.20214	0.00980429
Gyk	-2.40253	0.0100412
Nrp1	-2.39383	0.0104504
Gm6578	-4.23877	0.0104796
4933427D06Rik	-2.40315	0.0114301
Wdr20	-2.36873	0.0116605
Scpep1	-2.02519	0.0120205
8430426J06Rik	-5.72886	0.0124782
Dnajc5b	-3.84237	0.0127733
Slc35a5	-2.05933	0.013018
Esr2	-1.89575	0.013022
Slc23a3	-4.90633	0.013022
Gm5434	-2.75868	0.0130351
Ccdc180	-4.07077	0.0131072
Cndp1	-2.43086	0.0149219
Zfp108	-2.51329	0.01501
Mro	-3.57937	0.0154621
Sytl2	-2.20432	0.0158156
Zfp942	-1.97276	0.015861
Pcyt1b	-4.07733	0.0167562
Slc25a13	-3.82725	0.0167562
Gfra1	-3.04944	0.0188039
Batf3	-3.32009	0.0196216
Antxr2	-1.97069	0.0203127
Lrrc36	-2.0127	0.0208043
7420461P10Rik	-2.65253	0.020849
Casp8	-2.47748	0.0212485
Sri	-2.87046	0.0218772
Ceacam20	-2.77896	0.0218887
Ptpre	-3.00796	0.0230407
Dpp10	-2.11307	0.0247158
Nhej1	-2.39944	0.0261589
Rrm2b	-2.06966	0.0261589
Ildr1	-2.88627	0.0264656
Tmem216	-2.38354	0.0300333
Ms4a1	-1.96927	0.0300469
Atxn1	-3.0226	0.03139
Rfpl4	-2.17376	0.03139
Hsd17b13	-3.66071	0.0319614
Smoc2	-2.0897	0.0333207
Fbxl17	-2.3231	0.0338812
Gckr	-2.62694	0.0346884
Lactb2	-1.71693	0.037654
Sh3rf2	-2.94203	0.0382543
Adam32	-5.04353	0.0384289
Nckap1l	-3.73914	0.0384476
Bace2	-4.41937	0.0385332
Mroh2b	-2.72494	0.0385332
Upp1	-3.01186	0.0385332
Rgs10	-1.90302	0.040137
Tcl1b3	-2.34844	0.0401619
C87436	-2.32772	0.0417944
Cyp2j12	-4.49932	0.0417944
Thegl	-3.32481	0.0419835
Kif5c	-2.52445	0.0439353
Slc39a10	-1.62935	0.0443912
Ctbs	-2.09171	0.0466642
Oas1f	-2.64146	0.0475307
Ccbe1	-2.4456	0.0497276
Dock7	-2.03403	0.0497276

### Sheet: Ythdf2-KO oocytes up
Gene	log2(KO/WT)	padj
Mos	4.42037	2.08637e-22
Retnla	8.63933	6.93419e-22
Lbr	3.35377	2.74458e-19
2007-03-01	3.43461	6.34098e-16
Trim6	4.35136	6.81754e-13
Alppl2	7.03808	1.07705e-12
Rbm44	3.33637	3.17752e-11
Cldn4	4.14061	1.07459e-10
Tbc1d14	2.81605	1.1032e-10
Plat	3.21818	4.25388e-10
Glce	2.51214	4.49749e-10
Evx1	3.55933	1.23198e-09
Tpra1	2.67088	1.58355e-09
Il1rap	3.14717	8.362e-09
Serpini1	2.69207	1.29508e-08
Cldn15	2.88429	2.69274e-08
A930015D03Rik	4.86867	6.91139e-08
Slc35b3	2.52643	6.91139e-08
Tex19.2	3.36604	7.33924e-08
Gxylt1	2.48525	9.16306e-08
Lamb1	2.38454	9.16306e-08
Tmem56	2.57056	9.16306e-08
Mat2a	2.21321	2.14687e-07
Zbtb2	2.47406	2.43753e-07
Slmap	2.52552	3.29548e-07
Dse	2.33049	4.39155e-07
Tada2a	2.33707	4.82037e-07
H2afx	2.69694	5.19632e-07
AF067063	6.16154	7.95726e-07
B020004J07Rik	5.84052	1.71675e-06
Slc26a2	2.31121	1.91053e-06
Vsig4	8.23551	3.07674e-06
Trmt10c	2.10863	3.1965e-06
Daglb	2.15016	3.86305e-06
Bsn	3.64602	4.01986e-06
B3gnt2	2.00452	5.81032e-06
Syde2	2.96917	6.07969e-06
Hus1	1.92531	9.45647e-06
Slc30a1	2.24597	1.18422e-05
Tlr8	2.85297	1.23608e-05
Prl8a2	2.49601	1.69391e-05
Dgat2	2.55507	2.93514e-05
Sirt1	2.08635	3.3019e-05
Dppa4	3.85729	4.0698e-05
Klhl18	2.1465	4.0698e-05
Ptger4	2.31383	5.2005e-05
Tmem2	2.18032	5.35768e-05
Dip2b	1.84178	5.6819e-05
Gm13251	2.62428	5.6819e-05
Pramef25	5.721	7.31292e-05
4930550L24Rik	4.3015	7.44401e-05
Med18	2.25057	0.000107572
Olfr206	3.85091	0.000110281
Pxdn	1.94423	0.000122281
Fbxo45	2.25936	0.000143001
Lyz1	6.08463	0.000151753
Mrps36	1.88925	0.000154764
Saraf	1.81144	0.000156665
Extl1	4.93374	0.000162011
Trim43c	4.93737	0.000164309
Traf3ip1	2.73386	0.000166929
Lrrc17	2.63722	0.000184701
Acvr2a	2.02685	0.00020414
Cep44	1.74416	0.000220369
D5Ertd577e	2.33165	0.000261558
Astl	2.23893	0.000276622
Hoxd1	4.02706	0.000290874
Bub1b	1.85892	0.000296558
Yes1	2.12099	0.00031435
Scmh1	2.11965	0.00031562
Rnf130	1.88239	0.000354913
Jag1	1.58058	0.00036008
Zkscan1	1.79847	0.000386083
Adgre1	2.72777	0.000409443
Timd4	1.8476	0.000409443
Icmt	2.12327	0.000436416
Npc1	1.80072	0.000500562
Gja4	1.90002	0.000547781
Gtf2a1l	1.69807	0.000552875
Gjc1	2.65001	0.000590479
Zfp760	1.6667	0.00060894
Sall4	1.59957	0.000622213
Pdik1l	1.63948	0.000639171
Pglyrp1	2.7911	0.000639171
Spic	3.9708	0.000639171
Tnfrsf19	5.35589	0.000658838
Pag1	1.85662	0.000683804
Speer4a	3.04039	0.000694106
Gtf2b	1.58198	0.000700316
Dgke	1.79725	0.000739725
Fgfr2	1.81899	0.000739725
Slc19a1	2.36477	0.000739725
Fpr1	6.18145	0.000793534
Slc30a5	1.68734	0.0010643
Miox	1.80929	0.00113325
Myo9b	1.61676	0.00114663
Cdh1	1.78834	0.00116867
Rdh12	1.69826	0.00116949
Rnf139	1.75517	0.00123962
Plagl2	1.65757	0.00125129
Rnf182	1.82742	0.00125455
Chd9	1.58751	0.00128967
Zp1	2.09671	0.00128967
Kcnk13	1.71253	0.0013376
2210408I21Rik	1.83956	0.00139332
Hdgfrp3	2.52701	0.00140388
Slc1a1	2.05503	0.00142468
Heca	2.24873	0.00167203
Stim2	1.7701	0.00180872
Ocln	2.37646	0.00181012
Tex2	1.84207	0.0018353
Slc15a2	1.6925	0.00190608
Cybb	3.08025	0.00194632
Repin1	2.06353	0.00195936
Timd2	8.43627	0.00215257
Gm13103	2.50435	0.00221182
Gm4850	4.41512	0.00225498
Dppa5a	2.02921	0.00229643
Lig4	1.52428	0.00233538
Ccnyl1	1.50525	0.00270646
Khdc3	2.14171	0.00272748
Csrnp1	2.02695	0.0027284
Mgl2	2.52495	0.00279893
Ccr2	6.15543	0.00284191
Golga5	1.72446	0.00287876
Nrn1l	1.72426	0.00291497
Pyhin1	3.99872	0.00298005
1700066M21Rik	1.39454	0.00301531
Pramel4	6.71308	0.00305152
Plek	1.63066	0.00309057
Klhl12	2.11666	0.00314955
2006-03-01	1.61678	0.00317906
Arntl2	2.62064	0.00333395
Nptx2	2.98666	0.00341345
Fcmr	5.01474	0.00343557
Dmwd	1.82939	0.00381728
Dnajc16	2.41155	0.00382871
Gtf3c4	2.07771	0.00383587
Btla	4.05995	0.00404292
Klf2	1.76882	0.00419849
Pde4b	2.79464	0.00452399
Alox15	2.67694	0.00458181
Mex3c	1.91175	0.00461852
2310040G24Rik	3.06127	0.00486517
Zbtb18	1.68311	0.00486517
Zfp229	1.44301	0.00493366
Gpx6	2.05508	0.00517291
Ccnj	1.55205	0.00518635
Pla2g12b	2.33229	0.00525547
Aph1c	1.51968	0.00535431
Spsb4	2.47991	0.00537602
Bmp7	3.74771	0.00551144
Ccr7	4.62064	0.00560594
Hic1	5.14421	0.00560594
Pdha2	1.9583	0.00571217
Vwa2	1.65675	0.00571217
Cmtr2	1.35119	0.00589567
Nhlrc1	2.91173	0.00589567
Zfp770	1.73796	0.00589567
Pdp1	1.31512	0.00597975
Tbc1d30	1.75027	0.00604683
Fbxl6	1.52615	0.00607034
Gdpd1	1.35583	0.00607034
Slc16a6	3.91013	0.00607034
1190002N15Rik	1.29764	0.00617615
Atp1a1	1.67292	0.00633419
Tril	1.86568	0.00633419
Gm1564	2.08653	0.00646817
Cntn1	1.3983	0.00670446
Magi3	1.73339	0.00681136
Itgam	2.90258	0.0070437
Igf2r	1.71158	0.0070587
Hmgcr	1.65576	0.00729608
Dcpp3	3.18341	0.00746195
Suco	1.29697	0.00802001
Rwdd2a	1.8405	0.00832131
Mmp16	2.1192	0.00840133
Sycp3	1.54323	0.00842918
Slc35g1	1.60531	0.00846712
Rmi1	1.37695	0.00857171
Il1r1	1.78139	0.00861898
Sybu	1.52773	0.00911886
Steap4	1.96867	0.00921386
Bace2	3.47114	0.00982318
Cyp4f39	2.59938	0.0100588
Oosp2	1.30819	0.0101743
C4b	3.77512	0.0102687
C3	2.57702	0.0106338
Rdx	1.21765	0.0108377
Gca	1.73809	0.0110412
Gm21284	2.70161	0.0110412
Leprot	1.5891	0.0110412
Naip1	1.93797	0.0114921
Xrcc1	1.72449	0.0115306
Zic3	4.9519	0.0116474
Atp6ap2	1.46056	0.0119228
Gpr174	4.29059	0.0119228
Pet2	2.84684	0.0119228
Zfp712	3.8618	0.0119228
Mgat1	1.57342	0.0123612
Arhgef26	1.72116	0.0123674
Cytip	3.37382	0.0123846
Cds1	1.52275	0.0124775
Esrrb	1.63023	0.0124991
Zfp407	1.82931	0.0128552
Bex6	4.63249	0.0132627
Klhl11	2.43453	0.0132627
Foxred2	1.54417	0.0133063
Tmem178b	2.85611	0.0133342
Etnk1	1.5058	0.0137353
Gm19757	1.32086	0.0137845
Papola	1.3052	0.0137845
Phc3	1.37155	0.0138908
Unc5d	4.24125	0.0143218
Vav3	1.81913	0.0147863
Dgcr8	1.96123	0.0148416
Zswim1	1.38891	0.0148416
Ahr	1.53321	0.015102
Mageb16	2.93506	0.015102
Rap1gap2	2.11033	0.0156278
Crispld1	4.46017	0.0158348
Tspan14	1.28954	0.016153
Trim52	7.04895	0.0164909
Depdc1a	2.89431	0.0165201
Lpgat1	1.25077	0.0170751
Fsd1	1.63548	0.017374
Hsf2	1.49238	0.0175668
2010005H15Rik	2.85771	0.0177432
Gm2027	4.42553	0.0177432
Cd14	3.3668	0.0178307
Cdc26	1.27738	0.0178546
Glrx	1.25251	0.0183072
Lmtk2	1.44978	0.0183072
Zp3	1.42444	0.0183072
Txndc5	1.43621	0.0184248
Mycl	5.77618	0.0185021
Olfr1052	7.06358	0.0185709
Inpp5f	1.29847	0.0189414
Trap1a	5.42789	0.0190197
Zfp568	1.21277	0.0193089
Tacr3	5.33528	0.0197691
Fbxw19	1.42658	0.020012
Unc80	1.55372	0.020012
Fcrla	5.59427	0.0202935
1110059G10Rik	1.20212	0.0205352
Zdhhc17	1.53884	0.0211657
B4galt3	1.71034	0.021426
Lrp11	1.42103	0.0215599
Slc16a1	1.41075	0.0215599
Crmp1	1.70145	0.0224502
Sall3	3.8117	0.0224526
Strip1	1.3861	0.0226569
Btbd18	4.19613	0.0234147
Ptprq	2.13712	0.0234147
Patl2	1.49427	0.0235794
Tktl1	1.97245	0.0236659
Nxpe3	3.80136	0.0242012
Fbxw13	1.33434	0.0242996
Blnk	2.92713	0.0243675
Znhit3	1.68647	0.0247946
D1Pas1	4.84421	0.0248042
Zbtb10	1.14012	0.02485
Rbmx2	1.56623	0.025215
Lpxn	3.29154	0.0254417
Slc15a4	1.64432	0.025645
Ywhag	1.44144	0.0261055
Adnp2	1.31134	0.0263771
Dnmt3l	1.41152	0.0263771
H2-Aa	2.2623	0.0265565
Lhx2	1.96539	0.0265603
Fpr2	6.92122	0.0272615
Psat1	2.31148	0.0273951
Smg8	1.16243	0.0275066
Fat1	1.4177	0.0276861
Ripk4	2.6702	0.0278309
Ap3b2	2.17756	0.0281929
Lamtor3	1.13672	0.0286081
Gm2016	6.48499	0.0296088
Arhgap12	1.09108	0.0304922
Tmem168	1.46553	0.0318644
Tmeff2	1.80869	0.0320397
Zfp273	2.02709	0.0331228
Atg16l1	1.26403	0.0334834
Erp44	1.22384	0.0334834
Insm1	1.33091	0.0334834
Zdhhc5	1.31787	0.0334834
Itga6	1.11849	0.0336583
Esr1	1.18004	0.0342445
Ndufa4	1.31326	0.0345297
Epb4.2	2.1487	0.0347585
Urb2	1.83772	0.0348448
Csmd1	1.88225	0.0352979
Gpr158	1.33924	0.0364947
Has3	1.55057	0.0364947
Arcn1	1.09149	0.0367598
Ptprc	2.32862	0.0367598
Gli2	1.81494	0.0381118
Nceh1	1.15081	0.0389023
Gas6	1.78715	0.0389954
Pdxk	2.78987	0.0389954
Cobll1	1.12045	0.0395229
Znfx1	1.28055	0.0395229
Khdc1a	1.55841	0.0399597
Xrcc2	1.29115	0.0400699
Bap1	1.35587	0.0404859
Pramef8	1.33803	0.0406453
Hat1	1.09183	0.0410049
Acvr1	1.83592	0.0416132
Tmem55b	1.48239	0.0419984
Kdm1b	1.09354	0.0420251
Sorcs3	1.73522	0.0424378
Zfp772	2.53824	0.0424727
A630001G21Rik	3.68591	0.0427663
B630005N14Rik	1.11432	0.0429486
Tfrc	1.52455	0.043247
Foxc1	1.539	0.0439871
Zdhhc18	1.39294	0.0440547
Atr	1.28212	0.0442314
Zp2	1.12329	0.0445383
Wfdc15a	1.94173	0.0449102
Creg2	3.61044	0.0453053
Adam7	3.37421	0.0459323
Galnt1	1.14862	0.0459323
Pelo	1.45002	0.0459323
Rdh16	2.23178	0.0459539
Slc19a3	2.09767	0.0464005
Slc26a5	1.45662	0.0464701
Serpinb2	2.73096	0.0466635
Ubiad1	1.15225	0.0468015
Zfp800	1.47337	0.0476599
Clec4n	3.3408	0.0484408
Dtwd2	1.38194	0.0485004
Camsap3	1.63291	0.0488859
Rnf8	1.45882	0.0488859
Gpr65	3.98401	0.0495454
E030030I06Rik	5.27149	0.0496904
Rpl10l	1.80583	0.0496904
Susd6	1.30159	0.0498789

### Sheet: Ythdf2-KO oocytes down
Gene	log2(KO/WT)	padj
H2-Q10	-5.42181	1.07705e-12
Igfbp4	-3.73145	1.1032e-10
Enpp1	-3.53555	1.23198e-09
Gm17830	-4.31196	3.55594e-09
Akr1c14	-2.99772	8.75738e-09
Id3	-2.71369	1.29508e-08
Mgp	-4.26719	2.69122e-08
Fst	-3.53061	4.02224e-08
Rnase6	-3.88629	9.16306e-08
Sh3bgr	-3.4031	4.82037e-07
Grem1	-3.37612	1.12027e-06
Egr2	-3.00201	2.72509e-06
Krt18	-2.98025	3.07674e-06
Ier3	-2.90751	3.38408e-06
Atp1b2	-3.26311	3.86305e-06
Plau	-3.3028	3.86305e-06
Slc7a8	-2.85547	4.01986e-06
Mmp11	-2.94826	7.2752e-06
Acsbg1	-2.26853	9.02496e-06
Hs3st1	-2.29144	1.26095e-05
Trpc5os	-3.10157	1.73719e-05
Fabp7	-3.10622	1.80666e-05
Ppp1r16b	-2.54024	2.14434e-05
Id1	-2.82736	2.33719e-05
Mtfr2	-2.5059	2.47508e-05
Dusp6	-2.19905	2.92482e-05
Ephx2	-2.55071	3.72425e-05
Piezo2	-2.82191	4.61928e-05
Nudt4	-2.39182	4.63635e-05
Maged2	-2.3079	4.85702e-05
Tnc	-2.94936	4.8972e-05
Gm10364	-3.17287	7.67714e-05
Aicda	-2.68565	8.64127e-05
Gfpt2	-2.42983	0.000110281
Mgst1	-2.43135	0.000115398
Maged1	-1.96184	0.0001184
Skil	-2.54132	0.000138414
Slc36a2	-3.10096	0.000166929
Angptl4	-2.89176	0.000182307
Acsl5	-2.59736	0.000211953
Gja1	-2.67587	0.000246486
Arhgap31	-2.43998	0.000272894
Bmp1	-2.85192	0.00027652
Lrrtm3	-2.8493	0.000292452
F2r	-2.92433	0.000304772
Wnt4	-3.15706	0.000304772
Lox	-2.39982	0.000308644
Inha	-2.58	0.00031562
Zfp820	-1.81957	0.00031562
Ace	-2.60026	0.000326558
Rgcc	-2.13325	0.000367066
H2-T10	-3.23253	0.000388541
Bex4	-2.76614	0.000436416
Pmepa1	-2.88662	0.000436416
Jun	-2.43941	0.000467602
Rps6ka2	-2.43365	0.000469542
Tcf7l2	-1.86709	0.000469562
Chchd10	-2.27971	0.000505667
Btg2	-1.96129	0.000538647
Tnni3	-2.46491	0.000563445
Apoc1	-4.33135	0.000585188
Sfrp4	-2.03601	0.000590479
Bok	-2.66527	0.000604385
Cspg4	-2.8509	0.000793534
Tuba3b	-6.92747	0.000793534
Tns4	-2.87597	0.000889974
Cyp1b1	-2.33689	0.000978561
Cyp4b1	-2.9319	0.0010643
Lama1	-1.77373	0.00116867
Cald1	-2.69577	0.00119963
Grem2	-3.28465	0.00124449
Mmp14	-2.51641	0.00127849
Nrn1	-2.04557	0.00129684
Clic1	-2.13806	0.0013671
Dsp	-2.0292	0.00139332
Mettl7a1	-2.51548	0.0014039
Junb	-1.95158	0.00143623
Slc38a2	-1.92707	0.00158615
Ltbp1	-2.52093	0.00159766
Pcdhb17	-3.15977	0.00164376
Hsd17b1	-2.5918	0.00177534
Ppic	-2.13083	0.00181012
1190002F15Rik	-5.71626	0.00189358
Hpgd	-2.70055	0.00189358
St3gal4	-2.12843	0.00194581
Fam20a	-3.05732	0.00194632
Fbxo32	-2.07533	0.00204982
Pcsk5	-1.99471	0.00204982
Bmper	-1.8465	0.00225498
Vps52	-2.09539	0.00225498
Pla2g4a	-2.22519	0.00228955
Colec12	-2.34233	0.00233538
Cth	-1.65434	0.00233538
Serpine2	-1.38822	0.00250922
Runx1	-2.32708	0.0025352
Inhba	-2.53043	0.00266141
F2rl2	-2.62266	0.0027284
Ado	-1.97849	0.00277595
Arpc1a	-1.75719	0.0028351
Olfml3	-2.52379	0.00287466
Plod2	-1.84017	0.00287876
Fzd1	-2.30549	0.00298005
Wwp2	-1.74623	0.00298005
Ar	-2.13582	0.00304233
Fbln1	-2.11993	0.00304233
Igfbp6	-2.65544	0.00304233
Krt8	-2.06761	0.00307329
Nt5e	-2.51215	0.00307329
Tmx1	-1.7722	0.0033318
Dpysl5	-1.97875	0.00333395
Adm	-4.75476	0.00338163
Ier2	-1.84127	0.00346064
Ggct	-1.46468	0.0034805
Fam13a	-2.43717	0.00355255
Ndrg2	-2.38674	0.00386161
Tspan6	-2.10595	0.00397475
Zfp53	-2.26079	0.00440918
Vcan	-2.03606	0.00450872
Csrp2	-1.74577	0.00461852
F11r	-1.8286	0.00461852
Parm1	-2.13371	0.00461992
Scarb1	-1.42307	0.00474501
Gm16551	-1.6311	0.00483611
D2hgdh	-3.14041	0.00489182
Vgll4	-1.7621	0.00492168
Megf10	-2.80096	0.00503019
1810064F22Rik	-3.44851	0.0052256
C920025E04Rik	-3.2951	0.00560594
Alyref2	-2.64736	0.0057364
Gpc4	-2.24551	0.0057364
Ifi202b	-4.87769	0.00589248
Tmem171	-1.64646	0.00589248
Eif3l	-1.53965	0.00589567
5530601H04Rik	-2.01637	0.00602312
Etfdh	-2.14409	0.00613235
Vasn	-2.68703	0.00617615
Wrb	-1.82401	0.00617615
Atxn10	-1.68944	0.00618034
Lgmn	-1.84015	0.00618034
Zdhhc6	-1.56804	0.00618034
Rnaseh2a	-1.85036	0.00622939
Isyna1	-1.5369	0.00633419
Ngfrap1	-1.93711	0.00633419
Axl	-1.84131	0.00650327
Spsb1	-1.71895	0.00650327
Kazald1	-2.46762	0.00650473
Flt1	-2.33762	0.00661615
Acaa2	-1.75879	0.00669976
Akr1cl	-1.62173	0.00677579
Shisa6	-2.46728	0.00699434
Enc1	-2.06653	0.0070437
Fos	-1.84639	0.00729608
Tpd52l1	-1.57682	0.00802001
Actg1	-1.40909	0.00815629
Trpm4	-2.39289	0.00815629
Mturn	-2.03602	0.00842918
Frrs1	-2.23152	0.00845233
Cfh	-1.63021	0.00870394
Gtf2i	-1.70395	0.00873085
Nr4a1	-1.89533	0.00898869
Camk2n1	-2.45588	0.00902936
B4galt1	-1.6594	0.00911886
Cpt1a	-1.75389	0.00911886
1700001L05Rik	-1.42318	0.00913344
Heyl	-2.53127	0.00929663
Cercam	-2.60353	0.00941391
Pdcd1	-1.70729	0.00941391
Alms1-ps2	-1.95142	0.00955793
Xbp1	-1.61472	0.00990803
Cpe	-1.76785	0.010027
Scd2	-1.59428	0.010027
Apitd1	-1.38181	0.0100588
Obsl1	-3.06924	0.0101743
Npr1	-2.68921	0.010396
Prep	-1.52198	0.010539
Zfp467	-2.54151	0.0106765
Zfp862-ps	-2.25313	0.0109464
Gramd1a	-2.21867	0.0110412
Amotl2	-2.25137	0.0115306
Gm8801	-1.45183	0.0116226
Mdh2	-1.54552	0.0116889
Egr3	-2.67857	0.0118147
Fam110a	-2.37696	0.0119228
Grhpr	-1.98826	0.0119228
Efemp2	-1.8765	0.0125139
Rasl10a	-2.79719	0.0129244
Cdk4	-1.92867	0.0135378
Decr1	-1.95755	0.0135378
Cdkn1a	-2.07231	0.014111
Cables1	-2.06788	0.0142657
Pdlim7	-1.70841	0.0146771
Chst11	-1.76175	0.0147863
Ifi27	-2.14679	0.0147863
Nlrp10	-2.08125	0.0148416
Rps18	-1.45899	0.0149345
Cited4	-1.55676	0.015102
Zpr1	-1.50736	0.0152031
Fam221a	-1.42058	0.0155044
S100a1	-2.05333	0.0155613
Mmp23	-2.02072	0.0156278
Umps	-1.61577	0.0156278
Crim1	-2.37505	0.0157489
Smad7	-2.39241	0.0168249
Man2b1	-1.78217	0.0168299
S100a6	-1.7411	0.0176928
4930405A21Rik	-2.39695	0.0185699
Prlr	-1.2061	0.0188167
Tst	-2.01278	0.0188886
Thbs1	-1.63279	0.0189414
Jup	-1.5309	0.0191942
Golim4	-1.73869	0.0194934
Tcaf1	-2.22739	0.0194934
Ccdc28a	-1.31329	0.020012
Rmdn2	-1.52292	0.020012
Tvp23b	-1.19606	0.020012
Vars2	-1.89259	0.020012
Tgfb1i1	-1.56095	0.0200202
Zfp266	-1.98412	0.02013
Sorbs3	-2.05678	0.0202935
Klrb1c	-2.99898	0.0215599
Akr1e1	-1.7336	0.0218619
Tubb5	-1.2251	0.0218997
Mfge8	-1.82223	0.0224526
Gramd3	-1.92527	0.0226569
Pdgfc	-2.35303	0.0230517
Slc27a2	-1.6905	0.0233332
Gm2a	-1.9473	0.0234147
Aebp1	-1.59161	0.0236702
Eif3f	-1.39011	0.0246029
Snhg5	-2.05454	0.0246029
Lrriq1	-1.45815	0.0248321
Sdc4	-1.73377	0.0253328
Gm15941	-1.47528	0.0257671
Zfp52	-1.98473	0.0260311
Cblb	-1.81672	0.0260572
Irak2	-1.66449	0.0260572
Parva	-2.29956	0.0262019
Nmi	-2.17521	0.0262497
Carhsp1	-1.17304	0.0263771
Rcn3	-2.19408	0.0263771
Creb3	-1.57989	0.0265565
Dnpep	-1.3855	0.0267135
Selm	-1.85837	0.0270261
Ucp2	-1.25105	0.0270261
Aldoa	-1.21606	0.0279792
Nek6	-1.5114	0.0281595
Agpat9	-2.55641	0.0286767
Qpct	-2.02225	0.028931
Gpr153	-3.04807	0.0304082
Vnn1	-4.75696	0.0304251
Sparcl1	-4.16924	0.0310831
Porcn	-3.08547	0.031113
Arrdc4	-1.96631	0.0316742
Pdia4	-1.19445	0.0317177
Tnfrsf12a	-1.57913	0.0320397
Cyp2j12	-1.92185	0.0329104
Chsy3	-5.3554	0.0331868
Col18a1	-2.47238	0.0334834
Sparc	-1.31914	0.0334834
Casp6	-1.45564	0.0337267
Tmco4	-2.82168	0.0337425
Wbp5	-1.42621	0.0340985
Ptprn	-1.93377	0.0342206
Eras	-1.854	0.0345297
Slamf1	-1.76292	0.0346086
Plcd1	-2.17971	0.0350733
Flna	-1.44876	0.0352979
Epb4.1l1	-1.73361	0.0359119
Stx5a	-1.41238	0.0363096
Casp9	-1.59493	0.0364027
Lyrm5	-2.20607	0.0364947
Prkg1	-1.81599	0.0364947
Zmat1	-2.38572	0.0365813
Itga1	-2.84879	0.0367598
Oplah	-3.2503	0.0374963
Atg16l2	-3.14092	0.0380254
Rapgef4	-1.29661	0.038301
Igf1r	-1.55888	0.0386228
Fkbp10	-1.74402	0.0389954
Enpp3	-1.72027	0.0395906
Bicd1	-2.06639	0.0399343
Fbxo18	-1.18767	0.0416652
Col6a1	-2.6091	0.041776
Slc16a2	-1.65778	0.0419984
Galnt7	-1.67019	0.0423942
Gba	-1.62358	0.0424378
Gm13088	-4.94943	0.043247
Vimp	-1.5325	0.043247
Cdc42bpa	-1.14683	0.0440547
Tmtc2	-1.38644	0.044069
Tspan31	-1.42074	0.0442314
Eri3	-1.46824	0.0445383
Elovl6	-1.58372	0.0449102
Frmd5	-1.32563	0.0454387
H2-T23	-1.46254	0.0454387
Pon3	-1.52285	0.0454404
Uck1	-1.90281	0.0454404
Iffo2	-2.52381	0.0459323
Ltbp3	-1.65813	0.0466965
Gpx8	-2.13603	0.0484408
Spcs3	-1.58924	0.0484408
Ak3	-1.43303	0.0486609
Pbx1	-1.67464	0.0487127
Car12	-5.49697	0.0488859
Sfxn3	-1.91529	0.0488859
Fam167a	-1.35392	0.0495454
Lta4h	-1.57517	0.0495454
Gm1821	-1.82332	0.0495575
Atp5j	-1.34645	0.0496904
Zfp804a	-2.66699	0.0498789
Adrb2	-2.07684	0.0499064

### Sheet: Ythdf2-KO sperm up
Gene	log2(KO/WT)	padj
Gm19589	7.96059	2.52704e-72
4930461G14Rik	5.20878	2.9479e-29
Zmynd8	5.28395	2.96201e-23
1700066B17Rik	6.86072	1.81949e-13
Myo7a	4.16599	2.07761e-12
Vnn1	6.98243	2.53254e-12
1700080N15Rik	2.93522	3.31478e-12
4930533N22Rik	7.57164	2.80865e-11
Gm13003	3.81318	1.37626e-10
Myo1e	3.06945	2.12271e-10
Gas5	3.31051	2.26818e-10
Nmi	6.631	3.22186e-10
1700031P21Rik	3.13159	6.95646e-10
Cntnap5b	2.07439	9.33528e-10
Gm21276	3.44556	1.95436e-08
4933406J10Rik	2.90927	3.90298e-08
Ercc5	2.2222	7.4117e-08
Gbe1	2.3351	2.68876e-07
Myo6	2.367	7.73113e-07
BB557941	6.34771	8.19315e-07
2810404M03Rik	2.77334	8.71298e-07
Gss	2.52098	9.9678e-07
Lrp1b	2.45138	1.28666e-06
Ambp	4.63014	1.77601e-06
Ddx19a	3.31234	2.61019e-06
Trio	2.26604	3.42139e-06
Snapc1	3.56559	7.27265e-06
Fam83e	1.83143	8.52302e-06
Zfp93	4.36558	1.162e-05
Gria2	5.27282	1.27864e-05
Itgav	4.82785	1.37166e-05
Fam198b	2.14313	2.18427e-05
Spon1	3.96245	2.38588e-05
Cpxm1	1.94584	2.54328e-05
Pvrl4	2.58862	2.54328e-05
1700030C10Rik	3.39089	3.255e-05
Spg20	1.89944	3.98874e-05
Nckap1	1.55527	4.18485e-05
Gck	2.34411	5.88095e-05
Gm13547	2.20699	8.64491e-05
Arhgap30	2.57573	9.17665e-05
Gm10377	1.46585	0.000107712
Klhl8	2.04018	0.000108769
Grk6	2.46186	0.00011799
4933433G19Rik	2.59009	0.000141725
Gucy1a3	4.61151	0.000178168
Ophn1	1.52912	0.000232776
Adamtsl3	2.57222	0.00026307
Cldn34d	1.96867	0.000369808
Arhgap15	5.64025	0.0003717
4930453H23Rik	1.65555	0.00051516
Adamts3	4.51501	0.000532025
Ppef1	1.32019	0.000550016
Dydc2	1.60421	0.000620398
Gm9866	2.90954	0.000830475
Cyp2c66	5.47259	0.00084378
Pkp2	2.98734	0.00101726
Slc22a22	6.12264	0.00101726
Vmn2r107	2.42502	0.00107934
4921534H16Rik	1.51081	0.00108012
1700105P06Rik	2.5562	0.00115418
Agr3	9.78047	0.00151227
Itgad	2.46714	0.00152469
Vsig1	1.33391	0.00152857
Vgll4	2.14141	0.00225736
Gm5941	1.1692	0.0023617
Nnmt	9.55981	0.00252388
Gm382	1.29293	0.00298725
Zfp185	1.29379	0.00327642
Prdx4	1.24158	0.0033834
Abtb2	2.2091	0.00404831
Sel1l3	3.61453	0.00415529
Swt1	1.15389	0.00448211
Cth	9.24985	0.00472177
Il1b	3.14078	0.0048614
Olfr112	1.40449	0.0048614
Nlrp5-ps	1.34788	0.00488214
Uap1	2.49625	0.00498832
4932435O22Rik	2.41117	0.00533298
Arhgef6	1.27357	0.00540822
Atp6v0d2	5.65658	0.00598954
Cldn34b4	1.31114	0.00606444
Ifngr2	1.73229	0.00686738
Cypt2	1.20887	0.00698599
4930556C24Rik	1.31244	0.00699435
Cdca7l	3.60915	0.00747579
Olfr1188	9.04701	0.00766705
4933438B17Rik	1.62796	0.00821743
Plekha2	4.48857	0.00882319
Klhl31	2.83861	0.00886537
Hapln1	5.63185	0.00890625
Veph1	3.16833	0.01049
Gm4984	1.61452	0.0105258
Tas1r1	1.57686	0.0114075
Heatr9	1.17297	0.0114543
Alox5	3.20414	0.0115871
Fgd4	1.52691	0.0122347
Gm614	1.28173	0.0122393
4933413L06Rik	1.88139	0.0124146
Fam122c	1.11245	0.0124146
Gm21950	1.76158	0.0124146
1700003G13Rik	2.76023	0.0125319
AY702102	1.12915	0.0135869
Ppp1r2-ps9	1.17636	0.0136399
Trip10	1.99955	0.0148137
4930555B11Rik	8.71129	0.0149438
Pkhd1l1	1.30884	0.0167568
Fbxo11	1.76433	0.017066
Kcnf1	8.72444	0.017066
Psg19	2.95339	0.0171734
Cacna1s	1.62737	0.0173398
Pop4	1.9006	0.0175126
Uri1	1.01838	0.0179228
Vmn1r65	8.71137	0.0189065
Samt3	1.45414	0.0209332
Gm16445	1.71521	0.0209843
4933405O20Rik	1.32481	0.0210515
Gm2381	2.42445	0.0214144
Panx1	2.48836	0.0215533
Adam4	1.08144	0.0222594
Zfy2	1.31914	0.0227738
Fam63b	2.15603	0.0233779
1700095A21Rik	1.06943	0.02394
Col6a2	6.5994	0.0241359
4933400A11Rik	1.08237	0.0247344
4930513O06Rik	1.12271	0.0253889
Afap1	1.30229	0.025697
D2hgdh	2.71711	0.0258706
Wdr13	1.35463	0.0258706
Dtd2	4.63316	0.026081
1700015G11Rik	1.19251	0.0261636
Hypm	1.02758	0.0262684
Gm13152	1.88318	0.0265208
Gulp1	5.30879	0.0273415
Pcdh17	1.84821	0.0278912
4930402K13Rik	1.12869	0.0281627
Gm4907	1.06719	0.0284798
Gm4926	3.60888	0.0284798
Btg1-ps2	1.821	0.0300827
Spen	1.09447	0.0304816
Slit1	2.66703	0.0314347
Rnls	1.65942	0.0317373
1700063D05Rik	1.76315	0.0325555
Pcsk1	2.75456	0.0333289
Gm362	1.02982	0.0341285
Pcdhac2	6.28133	0.0341285
Sh3kbp1	1.01083	0.0341285
Ube2dnl1	1.55226	0.0342488
Fscn3	1.10086	0.0376327
Ada	2.1115	0.0381257
Fhl5	1.0247	0.0390996
Wwtr1	1.30309	0.039225
Npas1	6.1767	0.0399119
Psd4	4.35031	0.0401681
Actrt1	1.26034	0.0427867
Gucy1a2	2.33362	0.0427867
Btg1-ps1	1.84589	0.0431004
Mageb5	1.18205	0.0433441
Gm15401	3.27803	0.0434012
Olfr308	6.1328	0.0435516
1700017L05Rik	1.30737	0.0438472
Rbm43	1.1842	0.0442649
1700100L14Rik	1.07808	0.0452202
Ube2e2	2.1514	0.0452202
4930557A04Rik	1.20543	0.0454315
Matn2	2.78995	0.0474036
Slc1a7	6.10628	0.0474036
Tex13a	1.00644	0.0474036
Olfr180	5.21864	0.0488267

### Sheet: Ythdf2-KO sperm down
Gene	log2(KO/WT)	padj
Enpp3	-7.80911	3.42158e-22
Ptchd3	-3.06994	1.02176e-19
Vav2	-2.91661	4.62269e-15
Cyp2c55	-3.86278	6.30405e-13
Fcgr3	-2.56241	2.96299e-11
Nap1l1	-2.13882	1.07675e-10
Mrto4	-2.62978	2.45201e-10
Clasrp	-2.11745	2.53575e-10
Gm1993	-4.3874	1.55104e-08
Chuk	-2.66958	2.19451e-08
Rpap3	-3.66792	2.34521e-08
BC037032	-3.09432	6.68854e-08
Pou6f1	-2.47321	3.47132e-07
Mxra8	-2.1541	6.6522e-07
Mesdc2	-1.87347	1.65433e-06
A630020A06	-2.99524	2.1332e-06
Sae1	-2.20542	4.07271e-06
Neo1	-3.9353	5.68724e-06
Sirt2	-2.08385	9.29623e-06
Ift46	-1.6211	9.78935e-06
Grhl2	-3.60468	1.27864e-05
Dixdc1	-1.86536	1.37268e-05
Gm20871	-2.01375	2.43284e-05
Zfp956	-1.91008	2.44457e-05
Ggt7	-3.93971	2.54328e-05
Pabpc6	-1.54683	3.65099e-05
Asb4	-1.83356	4.27106e-05
A530064D06Rik	-9.3706	5.88095e-05
Bfsp1	-3.80505	7.31648e-05
Ppfibp2	-2.27099	9.56522e-05
Clic4	-2.00552	0.000104331
Cep55	-1.76636	0.000108769
Gm10406	-3.65408	0.000172326
Aldh1a2	-1.4106	0.000179955
Slc2a3	-1.64669	0.000232776
Spg11	-1.81877	0.000325211
Scly	-2.28718	0.000472884
Rrp7a	-1.47555	0.000607534
Bub1b	-1.46663	0.000620398
Rrm1	-1.25761	0.000639969
Zfp69	-2.4125	0.000665429
Ubxn10	-1.25367	0.000715672
Syne2	-1.284	0.000797815
Fbxo43	-1.9577	0.00084317
Tchp	-1.63615	0.000862149
Zfp354b	-2.31202	0.00107934
Iffo1	-1.86772	0.0013675
Zmynd10	-1.23563	0.00143184
Poglut1	-2.51483	0.00144701
Net1	-1.66769	0.00195945
Pik3cd	-1.46733	0.00198571
Crtam	-1.50251	0.0023617
Ttc22	-6.71333	0.00253705
Bms1	-1.4039	0.00303594
Kat7	-1.30132	0.00312041
Dnaic2	-1.17251	0.00319845
Tmed6	-1.62223	0.0036903
Bpifa6	-8.55307	0.00376314
Ap1g1	-1.32392	0.00430587
Zfp94	-2.52407	0.00432847
Ano5	-1.82202	0.00476516
Cdh2	-1.30752	0.00476516
Chdh	-1.76014	0.00476516
Kif7	-1.6013	0.0048614
Ercc2	-2.08391	0.00533298
Dhx38	-1.13464	0.00646019
Parp1	-1.26236	0.00646019
Tmem127	-1.1966	0.00646019
Wrn	-1.15171	0.00646019
BC002163	-3.53547	0.00776334
Cap1	-1.54399	0.00829699
Ddx42	-1.30402	0.00829699
Plekhm2	-1.30912	0.00829699
Tsen15	-2.91299	0.00846422
4930429F24Rik	-1.55933	0.0084817
Gm7694	-3.13055	0.00859489
Ptcd1	-1.93874	0.00859489
Utp14b	-1.15424	0.00886537
Fam214a	-1.34419	0.00890625
Mki67	-1.43852	0.0122347
Ankle2	-1.16547	0.0122393
Aurka	-1.12258	0.0122393
Ccdc40	-1.10049	0.0122393
Gm19757	-8.25241	0.0122393
Sdc2	-1.4855	0.0122393
1700040L02Rik	-1.29155	0.0124146
Camk2n1	-1.42331	0.0124146
Zscan21	-1.21617	0.0124146
Ccdc151	-1.1156	0.0125421
4930511A02Rik	-1.56379	0.0127332
5830417I10Rik	-1.39806	0.0127911
Tkfc	-1.33731	0.0131846
Dhrs4	-1.28958	0.0137041
Zbtb42	-1.6651	0.0138333
Fam213a	-1.21438	0.0139879
Dmrtb1	-1.1224	0.0149438
Gm6583	-1.53602	0.0162278
Cntrl	-1.01658	0.0171524
Zfp748	-1.34394	0.0171734
4930413F20Rik	-2.83276	0.0175126
Kat5	-1.09767	0.0186166
Diablo	-1.03521	0.0196534
Ddx47	-1.58683	0.020128
Sh2d7	-1.96649	0.0201311
CK137956	-1.34851	0.0207426
Polg	-1.08384	0.0212937
4933427I22Rik	-4.65684	0.0214144
Ly75	-3.83862	0.0227738
Sec22a	-1.21139	0.0227738
Fnbp1l	-1.45306	0.0234361
Larp4b	-1.15498	0.0241359
Nap1l4	-1.13791	0.0243699
Ubap1	-1.05912	0.0253889
Ckap2l	-1.00696	0.0258706
Kcnk2	-1.80725	0.0261916
Ccna1	-1.04089	0.0262684
Rsph3b	-1.33078	0.0262684
Smarca4	-1.14747	0.0262684
Ngfr	-1.7701	0.0264405
3110002H16Rik	-1.83631	0.0269182
Pcbp3	-1.04992	0.0273415
Slc13a5	-1.22779	0.02766
Ccnf	-1.59567	0.0281802
Zfp39	-1.12029	0.0284798
Ecd	-1.10689	0.0295347
Snapin	-1.25536	0.0296678
Hirip3	-1.02889	0.0296841
Man2a2	-1.56102	0.0296841
Tyw1	-1.23599	0.0296841
Cdk19	-1.21685	0.030841
Ccdc42b	-1.36354	0.0317373
Kif23	-1.07027	0.0317373
Mta2	-1.36786	0.0317373
Tceb3	-1.19205	0.0317373
Stmn1	-1.09874	0.0324305
Bloc1s2	-1.53152	0.0333289
Zbtb5	-1.10118	0.0333289
Rest	-2.1309	0.0334946
Ilf2	-1.003	0.0341285
AY702103	-1.01908	0.0367776
Ap1b1	-1.40267	0.0367776
Ccdc130	-1.0777	0.0378473
Dlst	-1.09669	0.037956
Syt5	-1.84471	0.037956
Wbp2	-1.36689	0.037956
Pink1	-1.0407	0.0386892
Zbtb32	-1.10087	0.0386892
Runx1t1	-1.95806	0.0389085
Tmcc3	-2.03936	0.0391439
Med23	-1.66128	0.0411603
Lrpap1	-1.18979	0.0419806
Fam192a	-1.0626	0.0423746
Nubp2	-1.19369	0.0423746
Shisa3	-1.07653	0.0423746
Morf4l1-ps1	-2.2569	0.0427867
Ndufc2	-1.46252	0.0427867
Ttc39b	-1.22744	0.0427867
Mybl1	-1.09842	0.0434012
Trak1	-1.32703	0.0434012
Cfap126	-1.09967	0.0435541
Ppp2r4	-1.45331	0.0443373
4930515B02Rik	-7.82559	0.0452202
Capn11	-1.17428	0.0452202
Ncaph	-1.21877	0.0463775
Gm10471	-1.36732	0.0472574
