## Supplementary Table 2 for "Context-dependent functional compensation between Ythdf m6A readers"

### Sheet: Mettl3-KO up
Gene	log2(KO/WT)	padj
Mt2	1.35456	4.84735e-24
Eif2s3y	3.85832	5.58637e-19
Ccrn4l	2.22896	5.22796e-18
Serpinf1	3.66208	3.35952e-12
Cadps2	2.05638	7.11413e-12
Grin1	3.99573	8.69037e-11
Mest	4.76669	9.51332e-10
AA467197	1.6617	1.2502e-09
A4galt	1.12555	1.28437e-09
Fads2	1.19432	1.49104e-09
Auts2	1.60062	2.65408e-09
Ninl	1.42989	3.19885e-09
Plbd1	4.667	1.01899e-08
Ddx3y	4.15388	1.52425e-08
Cyp2s1	1.72385	2.12296e-08
Wtap	1.16608	2.50239e-08
Podxl	2.88664	3.91982e-08
Fscn1	1.05809	8.95746e-08
Ubap1l	3.09122	1.98865e-07
Dppa3	1.70977	2.02577e-07
Syce1	1.30131	2.04212e-07
Pelo	1.47891	2.12296e-07
Atp10a	4.74768	4.22757e-07
Hesx1	2.21156	5.88767e-07
Megf11	1.50601	9.05534e-07
Cbr3	1.07893	1.06488e-06
Bspry	2.14507	1.62424e-06
Hist1h2bg	1.05246	1.62424e-06
Pdzrn4	3.58351	2.53097e-06
Nxt1	1.0882	2.70376e-06
Tk1	1.05663	4.24694e-06
Mycn	1.09483	4.27909e-06
Pdpn	1.35657	5.08295e-06
Glipr2	1.7717	7.09996e-06
Birc3	1.72671	8.39788e-06
Ube2o	1.15774	1.32492e-05
Zfp951	1.87429	1.37523e-05
Aunip	1.1053	1.40925e-05
Prr15l	1.76926	1.64967e-05
Cntfr	1.83499	1.81812e-05
Opn3	3.13808	2.31347e-05
Nudt19	1.24032	2.37466e-05
Fkbp6	2.59152	2.5234e-05
Rbm15	1.12604	2.68121e-05
Chac1	2.03736	2.89724e-05
Phlda2	2.20146	3.01876e-05
Arrdc4	1.03797	3.2473e-05
Timm21	1.51649	3.78591e-05
Arhgdig	2.47062	4.27849e-05
Kcnk1	1.56495	4.27849e-05
Jund	1.10702	4.83371e-05
Kif26a	2.05478	5.65373e-05
Trib3	1.36905	5.8491e-05
Sfn	1.079	5.98626e-05
Slc24a5	2.37246	6.39357e-05
Tfap2c	1.20339	7.49539e-05
D8Ertd82e	2.73913	7.55658e-05
Peg3	1.2098	7.58215e-05
Pof1b	2.71984	7.73906e-05
Crisp1	2.07469	8.67396e-05
Calb2	1.51215	8.885e-05
Cldn7	1.7997	0.000102462
Ubd	1.0938	0.000113617
Slc43a3	1.69052	0.000113902
AI506816	1.83045	0.000118975
Ffar2	2.2095	0.000151871
Fam212a	2.01004	0.000193582
Arhgap8	1.30884	0.000194546
Kdm5d	7.20595	0.000199716
Tubb3	1.33968	0.000199716
Steap3	1.55728	0.000214441
Mt4	3.58094	0.000215577
Ntmt1	1.20822	0.000216611
Ush1c	1.75944	0.000216611
Cd300ld	4.01768	0.000275641
Zfp639	1.08822	0.000275641
Pbk	1.02643	0.000277036
BC053393	3.17474	0.000281646
H2-Bl	1.61877	0.000285058
Lrrc15	3.09384	0.000286996
Prkar2b	2.5882	0.000310672
Polr1b	1.11646	0.000321161
Olig2	1.01336	0.000348225
Krtdap	4.36202	0.000381399
Tbc1d25	1.3006	0.000385458
Pkig	1.12282	0.000389909
Tgm2	2.03074	0.000394831
Lclat1	1.7631	0.000413971
Hps3	1.88761	0.000442914
Cpn1	1.9004	0.0004712
Lrrc75a	1.16029	0.000495732
Gemin4	1.06776	0.000501825
Rab20	3.32565	0.000501825
Ttll3	1.37748	0.000524062
Grrp1	2.49902	0.000564454
Dnajb13	1.24892	0.000568604
Foxi3	3.223	0.000614739
Zfp629	2.08264	0.000658743
Fgfrl1	1.12154	0.000732483
Epdr1	1.86529	0.00084733
Rpp38	1.04096	0.00084733
Fbxo36	1.45569	0.000908265
Fmr1nb	1.08699	0.000995991
Lcp1	1.97748	0.00101147
Bnip1	1.13351	0.0010183
Slc30a1	1.04442	0.00107253
Aldh3b2	3.79056	0.00113708
Cxcl17	4.23749	0.00117102
Magohb	1.03099	0.00118895
Gpr161	1.91238	0.00134335
Tmem70	1.0164	0.00137118
Atp1a3	2.24399	0.00143428
Gsc	1.89778	0.00143428
Tyw5	1.01773	0.0015664
Chrnd	3.07789	0.00159401
Sgol2b	4.05534	0.00159401
2810429I04Rik	1.37069	0.00161552
Gkap1	1.03966	0.00167374
Ppp1r1a	1.22711	0.00170419
Bag5	1.1073	0.00171032
Inpp5j	3.68581	0.00176456
C1ql1	1.98142	0.00176728
Ubtd2	1.22912	0.00178145
Timm8a1	1.32831	0.00200661
Sema4d	1.10732	0.00210861
Dusp4	2.8136	0.00216795
Adm	2.93562	0.00222614
Lingo3	2.70137	0.00242159
Fam110b	1.29572	0.00242988
Map6	1.40982	0.00247308
F2rl1	1.29746	0.0025223
Mlxipl	2.99734	0.00284609
Tat	3.72361	0.00284609
Gdpd3	2.1765	0.00312535
Sox4	1.88006	0.00315816
1700016K19Rik	2.32749	0.00324495
Mlf1	2.55699	0.0032953
Gm13375	1.47789	0.00332154
1700125H20Rik	4.94486	0.00346876
Bend6	3.53561	0.00377195
Usp42	1.04196	0.00393979
Rhpn2	1.18054	0.00394686
H2-K1	1.2818	0.00410326
S1pr1	1.25958	0.00448045
Gal3st3	2.37438	0.00475664
Irak2	1.42729	0.00476674
Cpe	1.01982	0.00519174
Socs6	1.16957	0.00548872
Rwdd3	1.59087	0.00581687
Gabrg3	4.83389	0.00608802
Lancl2	1.38619	0.00611503
Kifc3	3.50502	0.0062677
Lsm10	1.27249	0.00640357
Rffl	1.10465	0.00682861
Lbh	2.78094	0.00692294
Emb	1.0734	0.00704641
Mmp23	1.29471	0.00711579
Zfp280b	1.01346	0.00716565
Tmem55b	1.14873	0.00747936
Gm9112	6.2411	0.0079525
Rrm2b	1.49384	0.0080791
Rin1	2.32274	0.0081085
Khdc3	2.6923	0.00811683
G6pc3	1.13037	0.00866049
Simc1	1.32311	0.00890734
Ring1	1.35208	0.00904074
Gpr85	3.07892	0.00958376
Plekho1	1.43713	0.00961647
Tmem37	2.14415	0.00967801
Tmem41a	1.05245	0.00967801
Fhit	2.85485	0.00994607
Kctd15	1.3858	0.0102262
Chst12	1.44893	0.0103048
Grm4	1.67717	0.010317
Adap2	1.05718	0.0109548
Fam132b	1.74874	0.0110308
Sh2d5	2.26646	0.0110393
Fam3b	1.96307	0.0111805
Mdfic	1.05927	0.0112732
Slc7a9	6.21881	0.0118857
Klb	2.68268	0.0120048
Fam84b	1.74322	0.012217
Ppfibp1	1.03254	0.0122933
Rragd	1.06427	0.0122986
Hdhd3	2.1429	0.0125497
Gne	1.35541	0.0126143
Mpdz	2.38886	0.0126513
Acat3	1.36386	0.0130639
Ythdf2	1.30692	0.0135651
Pik3c2b	1.67782	0.013896
Ripk4	1.05699	0.0146232
Msra	1.10069	0.015376
Hpdl	1.02046	0.0154149
Pard6g	1.24414	0.0159276
4930432K21Rik	2.273	0.0164041
Saa2	3.76891	0.0164311
Atp6v1b1	4.50335	0.0167187
Smyd1	1.45253	0.0168355
Hmgn3	1.09963	0.0169408
Gad1	3.06082	0.017697
9530027J09Rik	1.94869	0.0186056
Spsb2	1.14574	0.0186838
Glod5	4.43208	0.0187147
Gm8994	1.90563	0.0187147
Avpr1b	5.59932	0.0187926
Gm16938	1.78362	0.0191372
Serf1	1.30254	0.0192088
Hck	1.03025	0.019209
Klf7	1.12361	0.0192458
Rsph1	1.26037	0.0198732
Neurog1	3.87723	0.0203022
Repin1	1.18128	0.0205672
Snora30	2.00531	0.0207106
Igfbp3	1.11227	0.021198
Ccdc13	3.64072	0.0214889
1700019A02Rik	1.66867	0.0216364
Dkk3	2.00889	0.0217403
B4galnt2	2.60163	0.0218978
Lmx1b	2.55843	0.0223366
Dagla	3.01618	0.0228615
Ppargc1b	1.09836	0.0232637
Hjurp	1.24188	0.0232834
Slit3	3.37192	0.0235309
Khdc1a	2.58655	0.0241451
Cxcl14	1.20905	0.0259268
Rab17	1.6093	0.0261145
Kdf1	1.14329	0.0261977
Med18	1.06891	0.0261977
Fam101b	2.56241	0.0266101
Syde2	1.03508	0.0270302
Csf3r	4.09956	0.027244
Arntl2	2.32843	0.0277305
Cldn3	1.43612	0.0288487
Cmtr2	1.11254	0.0289359
Scara5	1.39602	0.0294034
Arrb1	1.92574	0.0311048
Ttll6	1.44159	0.0311048
Chsy1	1.03359	0.0320775
Fgf21	5.74783	0.0322525
Id2	1.0529	0.0322525
Saa1	3.52915	0.0339583
Gsta2	3.34824	0.0354467
Eva1a	1.1629	0.0356336
Rab27a	1.56811	0.0357729
Lipt1	1.04004	0.0360293
Pcsk9	2.06172	0.0360293
Pfn4	2.47536	0.0364826
Kcnn2	1.44973	0.0364955
Fam26f	1.63038	0.0368744
Naalad2	2.06576	0.03694
Thy1	2.07895	0.0372226
Oasl2	4.07769	0.0379081
Kcns1	3.55016	0.0386728
Osgin2	1.00331	0.0390434
Rnf217	1.97127	0.0396309
Dnali1	2.79446	0.0396763
P2rx2	2.3821	0.0399039
Ctxn1	1.08406	0.0399906
Kcnq1ot1	5.38572	0.0399906
Radil	1.13367	0.0399906
Boll	1.90864	0.040273
Scnn1a	2.65892	0.0403558
Abhd11os	1.24536	0.0425721
Cebpb	1.41413	0.0425721
Htr3a	5.57766	0.043335
Capn11	2.04012	0.0438388
Akt3	1.22786	0.0438752
Trim47	1.33527	0.0455152
Batf	1.73929	0.0460766
Ptger1	2.2938	0.0460766
Map2	1.77038	0.0476407
St3gal6	1.17023	0.0476599
Il17re	2.5046	0.0483434
Nes	1.54651	0.0485107
Mir1907	2.27516	0.0485225
Btbd6	1.00662	0.0495254

### Sheet: Mettl3-KO down
Gene	log2(KO/WT)	padj
Lincenc1	-2.9156	8.75609e-19
Trpm1	-3.96663	4.24218e-16
Mettl3	-3.07143	1.86187e-15
Nkx1-2	-3.68108	3.69735e-13
Pla2g1b	-3.36505	3.69735e-13
Tmem181b-ps	-3.47816	3.82574e-12
Tfpi	-2.28562	3.9111e-12
Agtpbp1	-2.00792	1.08728e-11
Mcf2	-1.99585	5.6297e-11
Cdx1	-1.7168	1.07343e-10
Halr1	-2.15034	1.07535e-10
Adam23	-2.58193	1.23017e-10
Ltbp4	-2.03123	1.24592e-10
Manba	-2.00006	1.32409e-10
Mme	-2.07512	2.07783e-10
Fam25c	-1.52067	2.79878e-10
Palm3	-1.5612	2.79878e-10
Nynrin	-1.72413	4.24966e-10
2001-09-01	-1.11935	4.35928e-10
Gpa33	-1.53939	5.49635e-10
Ptrf	-2.49092	5.49635e-10
Acsl6	-1.99319	5.52782e-10
Meg3	-1.7145	6.71067e-10
Gm6792	-2.01837	7.29019e-10
2900011O08Rik	-2.91137	9.51332e-10
Dmgdh	-1.66903	9.51332e-10
Slc15a1	-2.1697	2.41804e-09
Fstl1	-1.44588	6.12968e-09
Fxyd6	-2.44412	1.01899e-08
Plcb4	-1.31545	1.18539e-08
Hebp1	-1.40703	1.92899e-08
Lama3	-1.74622	2.12296e-08
Ptprtos	-3.27693	2.30238e-08
Slc6a1	-2.96323	2.44277e-08
Hspb1	-1.45476	9.38431e-08
Klhdc7a	-2.14967	9.38431e-08
Cbs	-2.30965	1.09564e-07
Jam2	-1.42242	1.09564e-07
Tlx2	-4.79018	1.27175e-07
Wdr18	-2.67436	1.31986e-07
Gm38426	-1.52291	1.32369e-07
Erdr1	-3.58438	1.71045e-07
Col18a1	-2.49371	1.96502e-07
Efna3	-2.12287	2.92827e-07
Tex13	-2.34756	3.4929e-07
Ccbl2	-3.56556	4.62418e-07
Anxa5	-1.83106	4.81185e-07
Tcea3	-1.08159	1.08194e-06
Rerg	-2.42912	1.1741e-06
Rnf17	-3.23162	1.28562e-06
Tmem40	-2.26386	2.11403e-06
Pnma5	-2.09568	2.13965e-06
Myh13	-1.76141	2.14989e-06
Smarcd3	-1.89253	2.14989e-06
Exo1	-2.69721	2.77547e-06
Cers4	-2.49614	3.41635e-06
Crxos	-1.44814	4.07404e-06
Gapdh	-3.73141	4.30016e-06
Dnah8	-2.44194	4.39382e-06
Plekhb1	-2.63087	5.14749e-06
Slc30a2	-2.07599	7.27717e-06
Cald1	-1.53372	7.64768e-06
Klf12	-4.38065	9.30593e-06
M1ap	-1.58978	9.39991e-06
B4galt6	-1.22386	1.14872e-05
Pibf1	-1.38948	1.19323e-05
Hyal1	-1.21732	1.34322e-05
Arl14epl	-1.31873	1.87651e-05
Pros1	-1.39849	1.96664e-05
Tmsb4x	-1.15528	1.99787e-05
Sh3gl3	-1.76639	2.03007e-05
Gm10451	-1.85648	2.23603e-05
Bin2	-1.63898	2.29191e-05
Plagl1	-1.66235	2.70439e-05
Bcat1	-1.60899	2.78947e-05
Platr7	-2.11869	2.87842e-05
Zfp931	-1.98811	2.87842e-05
Kif5a	-1.10498	2.89724e-05
Clybl	-1.20788	3.01876e-05
Peg10	-1.66304	3.2473e-05
Rian	-1.92231	3.29877e-05
Irak3	-1.69571	3.54267e-05
Cd80	-3.0459	4.15453e-05
Ncl	-1.42305	4.27849e-05
Vim	-1.13683	4.27849e-05
Dusp9	-1.2567	4.7272e-05
Zfp369	-1.40193	5.23807e-05
Gm14403	-2.29004	5.56242e-05
Dok1	-2.58706	5.65373e-05
Armcx2	-2.66396	5.78793e-05
Rbp1	-2.27127	6.59299e-05
AK010878	-1.33605	7.56913e-05
Lhpp	-1.24551	7.74323e-05
Klk8	-1.97953	9.42508e-05
Msc	-1.83057	0.000102462
Hoxa7	-3.18632	0.000102942
Sh2d4b	-1.49856	0.00010447
Pid1	-1.65667	0.000110982
C030039L03Rik	-2.36282	0.000111822
Lmna	-1.24542	0.000112811
Smim10l1	-1.15593	0.000118307
Trim63	-2.78725	0.000118975
Panct2	-4.41654	0.000125321
Aard	-1.63339	0.000132677
Lgals3	-2.30745	0.000135632
Dnmt3l	-1.56977	0.000151134
Uchl1	-1.47785	0.000188244
Ap1s2	-1.55891	0.00019491
Mmrn2	-3.011	0.000204299
Tug1	-1.75333	0.000206114
Accsl	-1.2261	0.000209965
Adcy2	-6.95441	0.000211851
Ifitm7	-4.26	0.000221756
Cacng7	-2.34152	0.000231278
Aurkc	-1.62668	0.00023519
Mical1	-1.07785	0.00023519
Pm20d1	-2.6107	0.000286996
Pstpip2	-3.17827	0.000286996
A930004D18Rik	-2.72493	0.000287524
Islr2	-3.55407	0.000292969
Bin1	-1.68024	0.000320497
Chst3	-3.0815	0.000356958
Gm17066	-1.50476	0.000373109
Fah	-1.34777	0.000381399
Rnft2	-2.27168	0.000386541
Anapc1	-2.69477	0.000391987
Klhl34	-3.35943	0.000408895
Tmem181a	-1.34159	0.000427602
Akr1b8	-1.5826	0.00049717
Pou4f2	-3.85285	0.00049717
Zfp935	-1.23119	0.00049717
Foxd1	-3.62248	0.000497241
Eny2	-1.93762	0.000501825
Ube2l6	-2.85427	0.000516747
Eng	-1.85067	0.000612741
Pcgf1	-1.38325	0.000614739
AI427809	-3.2909	0.000663436
Cep95	-1.17988	0.000690261
9230114K14Rik	-2.08275	0.000708425
Arntl	-1.61787	0.000732483
Nufip2	-1.46024	0.000737698
Gng2	-2.57759	0.000741325
Platr21	-1.76877	0.000799317
Tmem186	-1.2743	0.000799317
Ndrg2	-1.42288	0.000829008
Sap30bp	-2.25978	0.000875482
5830444B04Rik	-4.1205	0.000891095
Fam83h	-1.31667	0.00091855
Aldh1a3	-6.53201	0.000977038
Tnrc6c	-2.12212	0.00102336
Hs6st3	-2.96564	0.00104578
S100a11	-1.16011	0.00104578
Dact2	-1.10757	0.00109266
Rhov	-1.78234	0.00117102
Sp100	-1.88168	0.00117547
Vps33a	-1.53723	0.00121047
Camk2a	-2.2968	0.00123644
Aldh1l1	-1.28524	0.00125682
Ptprv	-2.51528	0.00125682
Epb4.1l1	-1.48891	0.00127457
Slco4c1	-1.68508	0.00137118
Hoxa5	-6.38915	0.00143428
Bach2	-1.72361	0.00144451
Ahsg	-2.26062	0.00145026
Xaf1	-1.48495	0.00145026
Igdcc3	-1.14804	0.0014688
Mageh1	-1.74825	0.00150077
Gc	-6.32904	0.00153556
Zmat4	-6.09149	0.00158014
Lrp1	-1.27804	0.00159401
Rlbp1	-3.81562	0.00159462
2610035D17Rik	-2.10149	0.00162799
Bhmt2	-1.74562	0.00164762
Eps8	-1.56754	0.00168219
Ash2l	-1.27699	0.00170914
Lmo7	-1.31421	0.00171958
Tyw3	-1.99364	0.00173926
Capn3	-4.49139	0.00175716
Uros	-1.08072	0.00177943
Tgm1	-1.11855	0.00178447
Laptm5	-1.0779	0.00182505
Slc4a5	-1.81539	0.00190741
Acox3	-1.10072	0.00194654
Pbx1	-2.43705	0.00195807
Myc	-2.61296	0.00201736
4930526L06Rik	-2.50657	0.00206457
4930429B21Rik	-2.24368	0.0021182
Platr20	-1.13302	0.0021182
Klhdc8b	-2.44942	0.00220667
Itgb3	-1.94132	0.00222099
Tspan13	-1.23549	0.00234234
Ttc39c	-1.87385	0.00242116
Tbx18	-2.2157	0.00249186
Baiap2	-1.3146	0.0025223
Exoc3l	-2.25132	0.0026398
Hoxc12	-3.69824	0.00265782
Bpifb5	-2.81406	0.00305664
LOC105246506	-1.54243	0.00315816
Nlrp4f	-1.07396	0.00315816
Psma8	-1.37877	0.00324517
Aox3	-2.85012	0.00325363
Mturn	-2.51686	0.00345975
Ms4a10	-5.9731	0.00361371
Mybpc3	-6.19645	0.00379239
Lefty1	-2.03314	0.00383736
Odf2l	-1.18924	0.00386639
Bcl6	-1.77804	0.00401013
Vps53	-1.47211	0.0040266
Lrif1	-1.35226	0.00410923
Fam181b	-2.75838	0.00413873
Epha4	-1.20555	0.00428678
Hoxa3	-4.28125	0.00428678
Car2	-1.17152	0.00434834
Ddah1	-1.17154	0.00438791
Rapgef3	-3.44493	0.00438791
2210404O09Rik	-1.65279	0.00439889
F2r	-1.0809	0.00439889
Amph	-1.43081	0.00442742
Trp53cor1	-1.79051	0.00448045
Etv1	-5.49548	0.00454929
Mxd4	-2.18808	0.00466275
Mir142	-5.84831	0.00522582
Stard8	-1.63836	0.00535757
Atf7ip2	-1.02815	0.00538735
Sf3a1	-1.26059	0.00559763
Tgfbr3	-1.87235	0.00562614
Lama1	-1.17781	0.0056895
Trim56	-1.65743	0.00580371
Snn	-1.51656	0.00602663
Cyb5d1	-1.39251	0.006215
Serpinb9b	-1.74249	0.006215
Gas7	-2.02716	0.00640833
Prune2	-1.26866	0.00640833
Trim7	-1.39543	0.00640865
Fam63b	-2.20336	0.00644854
Arhgef25	-1.16413	0.00653251
Pdgfrb	-1.33781	0.00664719
Kirrel2	-1.27821	0.00692294
Trh	-1.00779	0.00693993
Ipo9	-1.02303	0.00704641
Rad9b	-1.63103	0.00704641
Mtap7d3	-3.20366	0.00705676
E030011O05Rik	-1.36379	0.00731602
Il6ra	-1.94898	0.00731602
Mirg	-2.0636	0.00731602
Syne1	-1.66106	0.00731602
Ndfip2	-1.04333	0.00734293
Saal1	-3.55913	0.00734293
Pla2g5	-1.86519	0.00737724
Paqr8	-1.3481	0.00743582
Msln	-3.61183	0.00745995
Celf5	-1.17922	0.00750319
Cemip	-1.74303	0.00801973
Mgat4c	-5.80647	0.00813944
Fv1	-1.45624	0.00863651
Bloc1s6	-4.02281	0.00868788
Apol6	-2.13322	0.00871387
Fam78a	-1.93431	0.00871737
Bmp4	-2.2067	0.00872164
Tacc1	-1.12894	0.00886545
Uggt2	-5.29361	0.00894824
Senp7	-1.20119	0.0090058
Pmepa1	-3.55877	0.00902332
Ptpn14	-2.0296	0.00946612
Clgn	-1.34251	0.00947471
Stxbp2	-1.26508	0.00966641
Tial1	-1.52522	0.00971261
Tbc1d24	-1.41399	0.0100824
Lrrc9	-1.89955	0.0102057
C330024D21Rik	-1.89284	0.0102262
Cttnbp2	-1.71306	0.0102262
Gm14325	-1.11393	0.0102262
Prpf31	-1.88594	0.010227
Cacng6	-1.93649	0.0103636
Celf4	-1.53749	0.0103636
H2afj	-1.28714	0.0103636
Apcdd1	-1.31812	0.0104318
Eomes	-1.15952	0.0104902
Tnfrsf19	-1.14763	0.0104902
Stoml1	-1.08144	0.0105712
Ccnb1ip1	-1.46237	0.0105746
Pml	-1.33606	0.0109993
Grik3	-1.05401	0.0112692
Dclk3	-1.49576	0.0112926
Mmab	-1.24273	0.0114953
Nsg2	-5.15937	0.0117064
Gatad2a	-1.65501	0.0118503
Tekt5	-1.56422	0.0118857
Dnajc12	-2.05045	0.0118931
Sult4a1	-1.62766	0.0120048
Ang	-2.87086	0.0123509
Arhgef26	-1.0626	0.0124258
Rasa4	-1.32111	0.0124431
Pkd1l2	-4.10539	0.0125497
Uchl4	-1.26233	0.012719
0610040F04Rik	-1.79624	0.0128326
Elovl4	-1.93725	0.0128491
Coch	-5.50535	0.0128609
Zfp101	-1.39772	0.0128982
Bmp8a	-2.29374	0.013144
Stox2	-1.56054	0.0134827
Gm11944	-1.21833	0.0135651
T	-5.04972	0.0135651
Mtus2	-2.088	0.013751
Gnal	-3.07564	0.0138284
Galnt12	-1.05016	0.013896
Sec14l2	-2.05457	0.0141613
Fbxo2	-2.06651	0.0141751
Skida1	-1.9492	0.0144081
Mira	-3.27363	0.0144961
Acap1	-1.66368	0.0147267
Spock2	-2.50932	0.0148448
Vps45	-1.27204	0.014946
Gm13128	-2.5311	0.015142
Bdh2	-3.90276	0.0153275
Prrg3	-2.60835	0.0153318
Pgc	-1.96636	0.0154149
Abca1	-1.51746	0.0156146
Rmdn2	-1.85848	0.015652
Spsb1	-1.10688	0.0156895
Prrt2	-1.78749	0.0157137
Chst15	-2.86402	0.0157304
Tox4	-1.1584	0.0158365
8430419L09Rik	-1.41584	0.0159364
Serpinb1b	-5.50489	0.0160668
Myo6	-1.45713	0.0164311
4930591A17Rik	-2.9595	0.0167496
Slc25a38	-1.08355	0.0169163
Kif5c	-2.5118	0.017277
Elp4	-3.39169	0.0173213
Hadhb	-1.66979	0.0173213
Aen	-1.9866	0.0174304
Gm19784	-5.44654	0.0176605
H2-Eb1	-5.32826	0.0176605
Ube4a	-1.42933	0.0182397
Sema5b	-2.72834	0.0182961
Gulp1	-1.69869	0.0186356
Epb4.1l4a	-1.07138	0.0186838
Card9	-1.33083	0.0187809
Gm8615	-3.77195	0.019209
St6galnac4	-4.86864	0.0195239
Fam207a	-1.16112	0.0195829
Grid2	-3.62935	0.0196912
Cdh4	-2.6478	0.0197829
Smtnl1	-1.4791	0.0198712
Rprl3	-5.19803	0.0198732
Cmklr1	-2.05606	0.0198861
Ccng2	-1.39811	0.0201148
Pigm	-1.24716	0.0204164
Mycbp2	-1.09489	0.0204599
Adrb2	-2.34631	0.0207411
Nhs	-5.38942	0.0207591
Pam	-1.9457	0.0211549
Tspan2	-5.1965	0.0218484
Myh3	-3.90512	0.0219089
Rhod	-1.55227	0.021944
Cnga3	-1.1923	0.0221145
Igdcc4	-2.16951	0.0223366
Serpina3m	-4.73447	0.0225803
Akr1b10	-1.05888	0.0225823
Myl4	-1.61647	0.0226781
Rnase4	-1.87792	0.0228081
Fxyd5	-1.58284	0.0228135
Ddx54	-2.46905	0.0232637
Got1l1	-1.19506	0.0235108
Izumo4	-2.09193	0.0235707
Klf15	-1.30114	0.0239521
Trim52	-2.76952	0.0239521
Hormad2	-1.52701	0.0240457
Pnma2	-1.62359	0.0241599
Krt17	-1.97093	0.0242266
4930480K23Rik	-2.00794	0.0245655
Tcaf2	-2.8127	0.02466
Tchh	-4.80596	0.0250302
Emc8	-1.67902	0.025057
Id3	-1.29178	0.0252022
Sgtb	-1.27231	0.0252022
Clip3	-1.27206	0.0257063
Filip1	-5.12524	0.0258424
Sirt7	-1.27375	0.0262352
Epm2aip1	-1.23031	0.0264677
Nubp1	-1.0405	0.0266101
Eif2ak2	-1.24445	0.0271007
Ms4a6d	-5.32888	0.0271007
Pdk1	-1.89302	0.0285003
4833420G17Rik	-1.10213	0.0286463
Des	-1.95885	0.0289545
Platr22	-2.58686	0.0290558
Afap1	-1.05609	0.0302231
Pigk	-1.68376	0.0302231
Cfap45	-1.08001	0.030238
Sort1	-3.0755	0.030985
Tex15	-1.18497	0.030985
1700025G04Rik	-1.8454	0.0311048
Abca5	-2.86565	0.0311048
Sirt4	-1.30817	0.0319174
Cdx2	-4.80841	0.0320775
Homer3	-1.21175	0.0328247
Tnni1	-1.23036	0.0328247
Pcyox1	-1.39347	0.0336725
Dusp22	-1.04999	0.033796
Gfap	-5.12513	0.0343825
3110039I08Rik	-5.50546	0.0347531
Adamts9	-1.30103	0.0351596
Dnajc18	-1.37542	0.0352605
Mup6	-3.57609	0.0353335
Nkx6-2	-1.10254	0.0354467
Apoa2	-1.2726	0.0356638
Egfl6	-1.29192	0.0361521
Pank1	-2.33605	0.036989
Traf3ip2	-1.37843	0.036989
Adal	-1.04977	0.0372226
Sarm1	-1.97096	0.0374142
Slc6a7	-1.60842	0.0376881
Gm2848	-1.84927	0.0380001
Ago4	-4.89223	0.0383201
Stxbp4	-1.30934	0.0399039
Hoxa4	-2.35122	0.0401403
Itga9	-5.19325	0.0401824
Hif3a	-1.78859	0.0405439
Gm14139	-1.1389	0.0407073
Tmem177	-2.15979	0.0407073
Ccdc170	-1.39611	0.040867
Sox21	-1.14353	0.0409691
Ccdc173	-1.48302	0.0411843
Lnp	-1.31008	0.0413312
Stat5a	-1.46411	0.0416926
Foxred2	-1.05003	0.0425721
Hyal3	-5.12506	0.0425721
Slc38a8	-3.47413	0.0427653
Slc6a12	-3.0135	0.0427653
Ankrd13b	-2.1803	0.0430968
AA986860	-1.21286	0.0436163
Clpb	-1.99952	0.0438388
Ccdc3	-2.56605	0.0440105
Hnf4a	-5.19645	0.0446714
Tceal5	-4.97232	0.0448905
Slfn8	-1.7069	0.04514
5330411J11Rik	-1.54369	0.0454016
D630023F18Rik	-1.07261	0.0454016
Podn	-4.80308	0.0459087
AI467606	-1.0705	0.0459385
Fsd1	-1.6504	0.0460215
Cldn19	-1.33192	0.0463528
Asap3	-2.37807	0.0464188
Mfsd7c	-1.08599	0.0464964
Ntrk3	-1.85668	0.0467933
Btaf1	-1.33688	0.0477004
Slc5a6	-1.12679	0.0477004
Spa17	-1.211	0.0479874
Itgb4	-1.16132	0.0480132

### Sheet: triple-KO up
Gene	log2(KO/WT)	padj
Usp17le	4.2164	2.02323e-35
Fbxo15	1.59648	8.59646e-35
Usp17lb	4.65157	2.85237e-28
Rhox5	2.35808	2.46129e-24
Usp17lc	4.05109	2.46129e-24
Gm4971	4.48362	2.64295e-21
1700013H16Rik	5.60965	2.18288e-19
Gm8994	4.85306	1.49855e-17
Zscan4d	4.31064	1.49965e-17
Gm8300	3.42215	4.69465e-17
Pramel6	4.80235	9.69925e-16
Zscan4c	3.77153	1.57178e-15
Gm5662	3.2187	1.71948e-15
Usp17ld	4.21792	3.63282e-14
Arg2	3.73913	9.41241e-14
Gm5039	3.76062	1.22604e-13
Nelfa	1.41502	1.29706e-12
Tuba3a	1.58944	8.36942e-12
Dppa3	2.10885	1.02501e-11
Usp17la	4.30409	1.29438e-11
Tmem92	3.62675	2.31663e-11
Zscan4a	3.86897	2.48669e-11
Fkbp6	3.63425	3.49181e-11
Gm13119	3.44309	3.96478e-11
Sord	1.8767	6.69131e-11
Dazl	1.51945	1.01629e-10
Pdpn	1.75485	1.74581e-10
H2-M10.4	4.77126	2.96376e-10
Chit1	3.3084	3.39645e-10
Pramel7	5.78258	2.06579e-09
Tcstv1	4.13077	2.15792e-09
Gsto1	1.01813	3.53843e-09
Fads2	1.15523	9.36349e-09
AA792892	4.15078	1.3052e-08
Zfp951	2.28756	1.53951e-08
Gm11544	4.66792	1.5794e-08
Gm2022	3.5015	1.5794e-08
Pramef25	3.78706	1.88622e-08
Gm20767	3.35929	2.46133e-08
Crxos	1.2579	2.65994e-08
Gm12794	3.66873	2.65994e-08
Dact3	1.80087	6.39766e-08
Cwc22	1.02482	7.68759e-08
Ttll3	1.83892	4.86398e-07
Slc43a3	2.0676	6.11212e-07
Trim43a	4.82052	6.30197e-07
Sp110	4.79977	8.73353e-07
Gja1	1.58203	9.49739e-07
Gm21319	3.29424	1.05478e-06
Nefh	1.07845	1.51959e-06
0610040J01Rik	2.96456	1.97652e-06
Tie1	3.94832	2.641e-06
AF067061	4.8088	2.77959e-06
Epm2a	2.43587	3.35697e-06
Mest	3.8703	4.57002e-06
Arl4d	1.38069	4.65955e-06
D630045M09Rik	1.04159	5.24437e-06
Bex6	4.28017	5.3005e-06
Nefm	2.94815	5.83953e-06
Ccrn4l	1.34566	6.43073e-06
Gm15698	1.17995	8.13989e-06
Brdt	1.5446	9.14275e-06
Clp1	1.09823	9.14275e-06
Fmr1nb	1.37415	9.14275e-06
Eif2s3y	2.23915	9.56024e-06
Serpinf1	2.57636	1.33713e-05
Steap3	1.77293	1.41117e-05
Radil	1.9466	1.4533e-05
Zscan4f	5.13673	1.80756e-05
Lrrc75a	1.37146	1.82658e-05
Dio3	2.1946	1.94603e-05
Gldc	1.15608	2.33873e-05
Bola1	1.47777	2.44309e-05
Pard6g	1.8396	4.38672e-05
Slc27a2	1.56977	5.07846e-05
Gkap1	1.26634	6.38545e-05
Otud6a	1.21746	7.14973e-05
Avpi1	1.02964	7.96863e-05
Fam90a1a	4.15387	8.16932e-05
Tcstv3	4.84961	0.000103241
Gm13078	4.85076	0.000104073
B020031M17Rik	3.02719	0.000112076
Aqp9	2.99607	0.000116107
Apom	2.82291	0.000117586
Obox6	2.48346	0.000129461
Spz1	7.54253	0.000129927
Pmaip1	1.17844	0.000146689
Hormad1	1.18092	0.000149382
Fbp2	1.47104	0.000164531
Naalad2	3.15243	0.000174887
Slc10a6	4.06439	0.000224416
Phf11a	3.88143	0.000226082
Mcm9	1.00943	0.000227798
Rex2	2.1495	0.000227798
BC147527	3.70609	0.000264964
Ppp2r2c	1.05909	0.000303911
Gm2016	2.89354	0.000315657
Rpl39l	1.44576	0.000319133
Igfbp3	1.55284	0.000339225
Map6	1.62374	0.000354809
Rims3	1.50745	0.000359241
Simc1	1.67863	0.000370063
Cntnap3	4.27133	0.000420982
Pdlim3	3.0025	0.000431517
Tdpoz3	4.24018	0.000506409
Adm	3.28069	0.000542051
Dnajc5g	5.48347	0.000542051
Prnp	1.49314	0.000542051
Gm4858	3.87227	0.000549577
Fam124a	2.80154	0.000625138
Rhox1	2.0222	0.000682986
Tdpoz4	7.36704	0.000735593
Kifc3	4.1538	0.00074627
Sycp1	1.46553	0.000759584
Arhgdig	2.19444	0.000777524
Zfp352	6.78875	0.000833753
Dusp4	3.05882	0.000857668
Kdm2b	1.14377	0.000896117
Ddr2	3.90427	0.000953246
Marveld1	1.17366	0.000983799
Cyp2s1	1.18601	0.00101112
Ddx3y	2.83732	0.00101112
Glrx	1.33457	0.00101112
Acat3	1.69623	0.00104079
Gm773	7.35366	0.00116841
Prr18	4.02413	0.00117043
Megf11	1.13253	0.00119355
Rimklb	1.32803	0.00126957
Dnmt3l	1.06813	0.00135407
Fam3b	2.355	0.00147193
Pdgfrl	2.27829	0.00155164
Podxl	1.98167	0.00155776
Cited1	1.74031	0.00160009
AU019990	6.98967	0.00160423
Zscan4b	5.11655	0.00166806
Prkch	2.91951	0.00171651
Efhc2	5.06864	0.00191128
Gm11545	1.66857	0.00191523
Dnali1	3.76112	0.00209841
Gm13083	6.95241	0.00223143
Kcnn2	1.93113	0.00226989
5430402O13Rik	4.94782	0.00229771
Cd3g	1.20965	0.00255557
Aurkc	1.06189	0.0025903
Gm11517	3.1712	0.00267274
AF067063	4.99271	0.00275458
Map3k15	1.47812	0.00302643
Hmgn3	1.321	0.00304836
4933427D06Rik	4.17035	0.0031832
Nes	2.09637	0.00322719
Timm8a1	1.32826	0.00322719
Rffl	1.20622	0.00334813
1700019A02Rik	2.03023	0.00357419
Guca1a	2.12196	0.003641
Gm2027	3.11085	0.00365883
Tuba3b	2.91183	0.00372705
Mlxipl	3.02678	0.00381337
Khdc1a	3.15945	0.003929
Usp26	2.58162	0.0041006
Ttc25	1.40647	0.00432898
Wdr20rt	2.9903	0.00451039
Ada	1.84207	0.00498476
Adgrb2	1.65426	0.00538365
Asz1	3.41795	0.00546287
Ctf2	3.25458	0.00555996
Esx1	2.59438	0.00562488
Hck	1.20254	0.00562488
Pdzrn4	2.53998	0.00570113
Tmem41a	1.14039	0.00588076
H19	2.92545	0.00600468
Irak2	1.45236	0.00603458
Ccdc152	3.74387	0.00614502
Zfp600	2.00509	0.00637696
Gnaz	1.65038	0.00651968
Kif26a	1.6036	0.00662589
Cldn6	1.5631	0.00672515
Dpep3	1.35067	0.00777726
Lpcat4	1.13703	0.00810455
Adap2	1.12746	0.00819094
Samd11	2.0683	0.00834501
Ccdc172	4.79263	0.0087075
Scd3	2.43807	0.0087075
Sema4d	1.02744	0.00891835
Mgl2	6.61035	0.00925926
B020004J07Rik	4.65623	0.0092932
Stox1	1.74282	0.0092932
D630023F18Rik	1.08971	0.00943662
Cyp2c70	2.35935	0.00943841
Mlf1	2.43308	0.00943841
Prr15l	1.27124	0.00954571
Cacng6	1.34017	0.0097549
C130026I21Rik	6.60286	0.00975886
Ubtd2	1.10934	0.0106466
Il17ra	1.09247	0.010782
Tex101	2.61497	0.0108328
Btbd6	1.24878	0.011121
Hoxb2	6.47276	0.0114373
Mael	1.29897	0.0114373
Hoxd9	1.65655	0.0114481
1700019B21Rik	5.88742	0.0116954
Olfr376	6.48091	0.0116954
Siah2	1.01844	0.0118717
Scamp1	1.04139	0.0123848
Atp10a	2.96585	0.0124235
Plbd1	2.65155	0.0124235
Gm10639	6.14115	0.0135536
Fgf1	6.28542	0.0142555
9530027J09Rik	2.07376	0.0148053
Rhox2a	3.59283	0.0148101
Chrm3	6.36013	0.014912
Lmx1a	4.39539	0.0155062
Nlrp4c	3.56708	0.0155778
Olfm1	1.04539	0.015869
2310040G24Rik	1.6857	0.016224
Dnajc5b	4.00821	0.0162323
Gsc	1.62094	0.0164089
Tmem191c	1.08869	0.0164089
Tspan4	1.15134	0.0164199
Rhox13	1.70046	0.0165268
Neto2	2.14021	0.0182622
4930502E18Rik	1.95818	0.0182905
BC080695	3.82934	0.0183297
P4ha2	1.66604	0.0183735
AU022751	2.01222	0.0184403
Cd300ld	3.07523	0.0184403
Gpr63	1.90212	0.0184403
3830417A13Rik	5.62564	0.0186063
Cgref1	1.05404	0.0193613
Fbp1	2.35566	0.0197912
Cpb2	4.3948	0.0205974
Clec4a1	2.12002	0.0213697
BC053393	2.40029	0.0216173
Igfbp7	1.72953	0.0216173
Ngef	6.07273	0.0216173
Lclat1	1.35646	0.0216709
Xlr	2.14759	0.0218731
Fam166a	2.00679	0.0220886
Pitx1	2.11309	0.0222542
Gm3143	4.30649	0.0227541
Ubtfl1	3.77451	0.0227541
Mybpc1	3.03817	0.0227599
C1ql1	1.65474	0.0231117
Rab20	2.55841	0.0242866
Ddx4	1.36509	0.0244774
Hps3	1.41759	0.0276319
Piwil2	1.31749	0.0277744
Gsta2	3.58717	0.0284086
Cpne2	1.91031	0.0291348
Fam101b	2.64784	0.0292086
Sla2	2.11484	0.0293452
Pde3b	1.21024	0.0293531
Scml2	2.05002	0.0293531
Tek	1.20252	0.0293531
Clec10a	4.21515	0.0307211
Hfm1	1.58138	0.0309772
Grip1	1.76797	0.0312556
Ccl3	5.29212	0.031339
Nat1	1.80213	0.031339
Snora30	1.99445	0.031339
Mgll	1.51664	0.032085
Fam26f	1.73411	0.0322886
Gm13498	1.4029	0.0323636
4930550L24Rik	3.57721	0.033804
Npm2	2.92996	0.0356733
Plekho1	1.29555	0.0373792
Clec2f	3.26455	0.0383231
Parm1	1.27941	0.0383231
Zc3h6	2.19594	0.0392511
Bmp6	1.85381	0.0395236
Vnn1	2.74039	0.0400834
Speer5-ps1	5.83315	0.0401153
Thy1	2.1528	0.0417177
Ankrd44	1.41081	0.04196
2004-09-01	1.75819	0.0423598
Ascl2	1.41062	0.0431645
Gm16938	1.69843	0.0432629
Gm13251	1.18175	0.0451633
Stk33	5.3298	0.0463874
Crygd	1.66152	0.0464812
Plcd4	2.69192	0.0465061
Ybx2	1.26741	0.047778
Slamf6	5.61629	0.0482701
Tex19.2	1.68247	0.0483401

### Sheet: triple-KO down
Gene	log2(KO/WT)	padj
2001-09-01	-1.38146	2.65826e-14
Acsl6	-2.38836	3.85961e-12
Kif5a	-1.78984	3.10073e-11
Trpm1	-2.07403	7.65665e-10
Atp2a3	-1.79747	9.23442e-08
Trh	-1.91976	3.59656e-07
Vax2os	-2.14046	6.36194e-07
Gm38426	-1.44647	9.49739e-07
Tfpi	-1.5228	9.49822e-07
Pla2g1b	-1.72353	1.1806e-06
Agtpbp1	-1.36337	2.32649e-06
Halr1	-1.48474	3.64503e-06
Lgals1	-1.70331	5.50429e-06
Zbp1	-3.99486	6.23026e-06
Cxadr	-1.36297	8.55757e-06
Cfap45	-2.24129	1.27447e-05
Laptm5	-1.52638	1.33247e-05
Mybl2	-1.20435	2.07789e-05
Agtrap	-1.49633	2.59449e-05
Nkx6-3	-3.34411	2.59449e-05
Neat1	-1.27067	3.11436e-05
Nynrin	-1.15324	3.3306e-05
Jam2	-1.12919	4.62867e-05
Polr3gl	-1.19649	4.85739e-05
Ptrf	-1.52586	5.14927e-05
Ltbp4	-1.25652	5.3019e-05
Notum	-1.46129	5.64768e-05
Gpa33	-1.01779	6.21947e-05
1700061G19Rik	-1.21308	8.80667e-05
Nfatc4	-1.53336	0.00010462
Tmem181b-ps	-1.49172	0.000107445
Nkx1-2	-1.4181	0.000114753
Gm6792	-1.23148	0.00014295
Stmn2	-1.52643	0.00014295
Slc6a1	-1.78141	0.000174887
Fah	-1.46349	0.000204387
Prune2	-1.79517	0.000205755
Cisd3	-1.39293	0.000207844
Zbtb7a	-1.69116	0.000221113
Lrrc31	-1.3106	0.000265847
Slc38a1	-1.28862	0.000265847
Mras	-1.36935	0.00030133
Irak3	-1.52331	0.000315657
Lama1	-1.5768	0.000315657
Ngfr	-1.71887	0.000320845
Slc30a2	-1.67404	0.000326817
Tekt5	-2.41853	0.000359241
Fst	-1.75312	0.000508954
Dnah8	-1.78174	0.000542051
Clip3	-2.03417	0.000658344
Paqr8	-1.76963	0.00077786
Msc	-1.63617	0.000787734
Islr2	-3.21936	0.000833753
Xaf1	-1.62935	0.000833753
Bhmt2	-1.94793	0.00089281
Zfp931	-1.61591	0.000896995
B4galnt4	-1.32876	0.000951975
Hmces	-1.04722	0.000953246
Ablim1	-1.40665	0.00103656
Krt42	-1.49451	0.00119355
1700019D03Rik	-1.22006	0.00141568
Klf12	-2.11062	0.00160433
Mapt	-1.42274	0.0016859
Sp100	-1.90752	0.00180035
Celf4	-1.96407	0.0018432
5830444B04Rik	-3.64359	0.0018606
F2r	-1.2211	0.00189889
Cfp	-2.43395	0.00194037
Lmna	-1.03729	0.0025903
Pou4f2	-2.96146	0.00275458
0610040F04Rik	-2.40045	0.00294089
2610035D17Rik	-2.10628	0.00294089
Mob3c	-1.83726	0.00294089
Coro2b	-1.11082	0.00302643
Klk11	-1.88142	0.00344743
Pcsk1	-2.52142	0.0034526
Slc15a1	-1.07074	0.00378774
Zmat4	-6.01187	0.00378774
Sult4a1	-1.96067	0.00427696
Klk8	-1.49391	0.00442548
Smarcd3	-1.17635	0.00463701
Acap1	-2.07624	0.00498476
Brsk1	-1.15621	0.00502442
Ap1m2	-1.61186	0.00510197
Armcx2	-1.81297	0.00532477
Gas8	-1.09598	0.00555996
Crb3	-1.6936	0.00603458
Acss1	-1.24707	0.00637696
2900011O08Rik	-1.15654	0.00647815
Anxa5	-1.0432	0.00662589
Evc2	-2.38145	0.00662589
Tgfbi	-1.64397	0.00662589
Zdbf2	-1.74488	0.00662589
Chga	-1.20417	0.00669679
Gngt2	-2.12423	0.00676824
Lrrc9	-2.16596	0.00687879
Plekhb1	-1.48134	0.00708904
Kirrel2	-1.34331	0.00723061
Mageh1	-1.55957	0.0077273
Chrna4	-1.84713	0.00774069
Sult5a1	-2.68915	0.00777726
Pgc	-2.38964	0.00789921
Dennd1c	-1.91284	0.00795905
Ddx58	-2.71077	0.00868906
Pla2g5	-1.95164	0.00891835
Apol6	-2.28622	0.00907834
Reep3	-1.61577	0.00919826
Abcg2	-1.32089	0.00930149
Cers4	-1.38468	0.00943841
Lman2	-1.68168	0.00944082
Eif2ak2	-1.53718	0.00944229
Lnx1	-3.07196	0.00944229
Ralgps2	-1.30959	0.00975928
Eya1	-1.69316	0.0106668
2410021H03Rik	-1.47768	0.011114
Pcyt1b	-1.08072	0.0111983
Dusp22	-1.29679	0.0114373
Stmn3	-1.48382	0.0114373
Grb7	-1.44829	0.0114481
Hs6st3	-2.2146	0.0114481
Myl4	-1.90659	0.0114481
Elk3	-2.39296	0.0121801
Rapgef3	-2.98208	0.0123848
Eif4g3	-1.01637	0.0125014
Tlx2	-1.24825	0.0126284
Camk2a	-1.81683	0.0132454
Herpud1	-1.39233	0.013618
Dpp6	-2.61111	0.0153643
Aldh1a3	-3.44375	0.0159007
Vps13b	-1.125	0.0159007
Sri	-1.79626	0.0160783
Foxn4	-1.91905	0.0165268
Irf1	-1.19766	0.0169078
Tyw3	-1.6036	0.0172641
D430020J02Rik	-1.33962	0.0186063
Uggt2	-2.89935	0.0192871
Senp7	-1.15016	0.0197912
Rpl5	-1.02987	0.019942
Pnma2	-1.79092	0.0202463
Lgals3	-1.44676	0.0203836
Dapp1	-2.96782	0.0205935
Fam83h	-1.0105	0.020631
Rnf17	-1.36061	0.0208543
Tll1	-2.0774	0.0208543
Prrt2	-1.82604	0.021095
Flywch2	-3.04175	0.0211074
Enpp5	-1.51275	0.0213706
Pigm	-1.31565	0.0215203
Sipa1l1	-2.58457	0.0220417
Foxd1	-2.11805	0.0224626
Ccdc136	-1.11806	0.0230198
Trim2	-1.8549	0.0238021
Thap2	-2.49205	0.0238794
Dnlz	-2.01344	0.0242578
Tbc1d24	-1.33094	0.0242578
Ppfia4	-1.61029	0.0242866
Itgb4	-1.39194	0.0243259
AI467606	-1.2582	0.02492
A230050P20Rik	-1.68149	0.0251584
Sema3b	-2.05588	0.0252941
Itgb3	-1.51087	0.0255974
Id1	-2.99543	0.0256452
Tnik	-2.06143	0.0256452
Krt17	-2.10686	0.0257601
Oxa1l	-1.72068	0.0263824
Samd9l	-4.96607	0.026491
Card9	-1.34561	0.0268969
Epb4.1l1	-1.11474	0.0277744
Gm16386	-1.44143	0.0277744
Ntrk3	-2.25016	0.0292979
Asxl2	-1.21946	0.0313465
Il2rg	-1.67178	0.032085
Emp1	-1.00016	0.0322886
Kbtbd11	-1.28611	0.0337431
Lin28a	-1.50726	0.0337431
Stxbp2	-1.13116	0.034018
Phyhd1	-1.21779	0.0340556
Foxp4	-1.05257	0.0355722
Gm14393	-1.00076	0.0363662
Vax2	-1.01831	0.0373792
Gulp1	-1.62581	0.0377267
Irgm1	-2.70717	0.0377267
Dpys	-1.28717	0.0391319
Vrk1	-1.91642	0.0394246
BC068281	-1.01299	0.0409613
Slc6a7	-1.72122	0.0417147
Mirc35hg	-2.10805	0.0419928
Tekt1	-1.06099	0.0423354
Rnft2	-1.37009	0.0445872
2009-03-01	-1.14698	0.0446911
Pfkfb2	-1.25941	0.0450986
Decr1	-2.15084	0.0451633
Akr1b8	-1.02676	0.0463774
Elovl7	-1.56382	0.0463774
Hdac7	-1.70988	0.0463774
Tmem144	-1.21414	0.0463774
Lpar5	-1.10826	0.0464507
Mettl7a1	-1.16112	0.0493955
Dnajc12	-1.72959	0.0495856

### Sheet: Ythdf1-KO up
Gene	log2(KO/WT)	padj
Dppa3	1.85779	3.88745e-13
Gm4971	3.57717	3.88745e-13
Gm8994	3.65973	3.88745e-13
Tcstv1	4.11644	3.88745e-13
Usp17lb	3.73867	3.88745e-13
Usp17lc	3.29909	3.88745e-13
Usp17le	3.38576	3.88745e-13
Usp17ld	3.33845	1.03665e-12
Gm8300	2.42815	5.28693e-12
Gm5662	2.37366	7.06808e-12
Zscan4d	2.86831	1.36061e-10
Zscan4c	2.64752	1.3636e-10
Gm20767	3.1062	1.39504e-10
Usp17la	3.36154	4.41199e-10
Gm13119	2.7376	4.76018e-10
Tmem92	2.83906	5.9016e-10
H2-M10.4	3.83147	1.92627e-09
Gm5039	2.62046	3.84096e-09
Zscan4a	2.91362	4.49078e-09
Chit1	2.60633	4.95401e-09
Gm12794	3.1409	7.643e-09
Gm11544	3.88381	1.66273e-08
Arg2	2.49312	2.37138e-08
AF067061	4.32132	2.41526e-07
Gm21319	2.8483	2.90733e-07
Rhox5	1.13893	2.90733e-07
AA792892	3.08287	1.5494e-06
Tcstv3	4.71246	2.00562e-06
B020031M17Rik	2.90521	2.94218e-06
Spz1	7.26572	4.33689e-06
0610040J01Rik	2.38868	7.27909e-06
Gm2022	2.41376	2.27713e-05
Pramef25	2.57212	4.03142e-05
Pramel6	2.47056	4.03142e-05
BC147527	3.41351	4.3797e-05
Pdlim3	2.80747	5.40123e-05
Zscan4f	3.99935	0.000209393
Gm13078	3.95952	0.000354135
Gm4858	3.40529	0.000397725
Slc10a6	3.40154	0.000428093
Fam90a1a	3.2987	0.000495391
Pdzrn4	2.48682	0.000807514
Tdpoz3	3.50782	0.00139127
Scd3	2.38925	0.00176593
Gm2016	2.30127	0.00178483
Obox6	1.88616	0.00180603
Bex6	2.84317	0.0024962
1700013H16Rik	2.21763	0.00250459
Dpep3	1.25613	0.00310902
Dio3	1.49099	0.00322176
Prr18	3.30041	0.00389036
Zfp951	1.2512	0.00406096
Gm13083	5.91068	0.00420256
Kcnn2	1.62009	0.00432578
5430402O13Rik	4.15677	0.00503139
Gm2027	2.65433	0.00630132
Sp110	2.83421	0.00685057
2310040G24Rik	1.5669	0.0107325
Ctf2	2.71548	0.0144744
Kifc3	3.05282	0.0144744
Cntnap3	2.99923	0.0184685
Igfbp3	1.04478	0.0231156
Ercc4	1.23393	0.0249036
Pard6g	1.11979	0.0266458
Pdgfrl	1.66151	0.0266479
Naalad2	2.01949	0.0354783
AU019990	5.06509	0.0355493
Cacna1s	3.41223	0.0362018
Guca1a	1.58235	0.0378569
Thy1	2.00818	0.039616
Acat3	1.15464	0.0420416
Zscan4b	3.61969	0.0420416
Samd11	1.62016	0.0445889
Simc1	1.07099	0.0448465
Zfp352	4.54616	0.0453896
BC080695	3.23875	0.0460673

### Sheet: Ythdf1-KO down
Gene	log2(KO/WT)	padj
Dnaic2	-1.16423	0.000365739
Slc15a2	-2.57437	0.000509531
Foxd1	-2.23868	0.00180603
Armcx2	-1.4698	0.00464149
Cgnl1	-2.70232	0.0107325
Zmat4	-2.02195	0.010972
Stc2	-1.25065	0.0113051
Eif2s3y	-2.60891	0.0146606
AA986860	-1.27466	0.0156593
2810417H13Rik	-1.70029	0.0210341
Mir124a-1hg	-1.28576	0.0210341
Kif19a	-1.58787	0.0273272
Cfap45	-1.01988	0.0280498
Myc	-1.55356	0.0366538
Scara5	-1.69741	0.0369677
Tbc1d24	-1.07765	0.0445889
Bcas1	-1.28706	0.0460673
Cdx2	-2.80638	0.049585

### Sheet: Ythdf2-KO up
Gene	log2(KO/WT)	padj
Mest	4.76502	3.10996e-12
Gkap1	1.13039	1.03853e-05
Pard6g	1.34899	0.00101824
Dppa3	1.02874	0.00190443
Pdzrn4	2.28676	0.00319461
Gm4971	1.61823	0.0061551
Usp17lc	1.37489	0.0061551
Ubap1l	1.65852	0.0158534
4933433G19Rik	3.45402	0.0179341
2004-09-01	1.72175	0.0184967
Cldn7	1.16085	0.0191058
Lcp1	1.41006	0.0256223
Cldn6	1.16941	0.0480728
Usp17le	1.03909	0.0480728
Ffar2	1.34491	0.048891

### Sheet: Ythdf2-KO down
Gene	log2(KO/WT)	padj
Gm17066	-1.55213	2.24902e-06
Plagl1	-1.31172	1.54249e-05
Ptprtos	-1.54601	1.6193e-05
Ndfip2	-1.20515	4.79702e-05
Grb10	-1.21281	0.000225178
Mycbp2	-1.22272	0.00125403
Pnma5	-1.08822	0.00234373
Lefty1	-1.69769	0.00301769
Zmat4	-2.17001	0.00440177
Hymai	-5.6842	0.00486975
Klf12	-1.40471	0.012971
Akr1b8	-1.02218	0.0149574
Pkd1l2	-2.67709	0.0154411
4930591A17Rik	-2.31	0.0184967
Apol6	-1.67853	0.0184967
Peg13	-5.23119	0.0184967
Hormad2	-1.35607	0.0269743
Ndrg1	-1.20203	0.0269743
Eif2s3y	-2.13226	0.043266
Agps	-1.66012	0.0444213

### Sheet: Ythdf3-KO up
Gene	log2FoldChange (KO/WT)	padj
Usp17lb	2.64683	2.06501e-09
Usp17le	2.05832	2.74319e-08
Usp17lc	2.22947	1.4242e-07
Zscan4d	2.45551	1.21941e-05
Gm4971	2.31773	1.87125e-05
Gm8300	1.89359	4.03293e-05
Zscan4c	2.10408	0.0001093
Tcstv1	2.76826	0.0002396
Tmem92	2.21861	0.000277692
Gm8994	2.4336	0.000326152
Gm5039	2.05757	0.000599152
Gm12794	2.47873	0.000649723
Zscan4a	2.26736	0.000688533
Gm13119	2.04037	0.000694892
Arg2	1.94262	0.00170013
Gm5662	1.5793	0.00183487
Spz1	6.10193	0.00306161
Calb2	1.20992	0.00382171
Pdcl2	1.35486	0.00725923
Acat3	1.42139	0.0110652
Gm21319	2.08247	0.0136751
Gm13078	3.53842	0.0153646
Ttll6	1.61101	0.0161242
Usp17ld	1.90576	0.0161242
Pramef25	2.0852	0.0214646
Dnali1	3.12465	0.0223921
Gm11544	2.54442	0.0232277
Gm20767	1.85618	0.0232277
Steap3	1.14913	0.0253874
B020031M17Rik	2.13099	0.0260072
AF067061	2.88098	0.0349727
Map3k15	1.19201	0.0367335
Zscan4f	3.23265	0.0375109
Gm2022	1.81829	0.0386913
Usp17la	1.95912	0.0386913
Dpep3	1.15622	0.0419904

### Sheet: Ythdf3-KO down
Gene	log2FoldChange (KO/WT)	padj
Zmat4	-3.02275	0.0011748
Klk11	-1.7836	0.00345842
Sult4a1	-1.86399	0.00437745
AA986860	-1.67726	0.00456522
Zbp1	-1.63339	0.00514879
Cadps2	-1.37134	0.00607094
Foxd1	-2.23129	0.0161242
Pou4f2	-2.16899	0.020862
Ly6a	-1.34247	0.0260072
Irgm1	-3.01589	0.0288011
Armcx2	-1.44592	0.0335834
Bmp4	-1.95211	0.0335834
Glis3	-2.2328	0.0447129
